# Long transposon-rich centromeres in an oomycete reveal divergence of centromere features in Stramenopila-Alveolata-Rhizaria lineages

**DOI:** 10.1101/765032

**Authors:** Yufeng “Francis” Fang, Marco A. Coelho, Haidong Shu, Klaas Schotanus, Bhagya C. Thimmappa, Vikas Yadav, Han Chen, Ewa P. Malc, Jeremy Wang, Piotr A. Mieczkowski, Brent Kronmiller, Brett M. Tyler, Kaustuv Sanyal, Suomeng Dong, Minou Nowrousian, Joseph Heitman

**Affiliations:** Department of Molecular Genetics and Microbiology, Duke University Medical Center, Durham, North Carolina 27710; College of Plant Protection, Nanjing Agricultural University, Nanjing, China; Molecular Biology and Genetics Unit, Jawaharlal Nehru Centre for Advanced Scientific Research, Bangalore, India; Department of Genetics, University of North Carolina, Chapel Hill, North Carolina 27599; Center for Genome Research and Biocomputing and Department of Botany and Plant Pathology, Oregon State University, Corvallis, Oregon 97331; Lehrstuhl fuer Molekulare und Zellulaere Botanik, Ruhr-Universitaet Bochum, Bochum, Germany

**Author notes:** Department of Biochemistry, Robert-Cedergren Centre for Bioinformatics and Genomics, University of Montreal, 2900 Edouard-Montpetit, Montreal, H3T1J4, QC, Canada.

## Abstract

Centromeres are chromosomal regions that serve as platforms for kinetochore assembly and spindle attachments, ensuring accurate chromosome segregation during cell division. Despite functional conservation, centromere DNA sequences are diverse and often repetitive, making them challenging to assemble and identify. Here, we describe centromeres in an oomycete *Phytophthora sojae* by combining long-read sequencing-based genome assembly and chromatin immunoprecipitation for the centromeric histone CENP-A followed by high-throughput sequencing (ChIP-seq). *P. sojae* centromeres cluster at a single focus at different life stages and during nuclear division. We report an improved genome assembly of the *P. sojae* reference strain, which enabled identification of 15 enriched CENP-A binding regions as putative centromeres. By focusing on a subset of these regions, we demonstrate that centromeres in *P. sojae* are regional, spanning 211 to 356 kb. Most of these regions are transposon-rich, poorly transcribed, and lack the histone modification H3K4me2 but are embedded within regions with the heterochromatin marks H3K9me3 and H3K27me3. Strikingly, we discovered a *Copia*-like transposon (CoLT) that is highly enriched in the CENP-A chromatin. Similar clustered elements are also found in oomycete relatives of *P. sojae*, and may be applied as a criterion for prediction of oomycete centromeres. This work reveals a divergence of centromere features in oomycetes as compared to other organisms in the Stramenopila-Alveolata-Rhizaria (SAR) supergroup including diatoms and *Plasmodium falciparum* that have relatively short and simple regional centromeres. Identification of *P. sojae* centromeres in turn also advances the genome assembly.

**Author summary:** Oomycetes are fungal-like microorganisms that belong to the stramenopiles within the Stramenopila-Alveolata-Rhizaria (SAR) supergroup. The *Phytophthora* oomycetes are infamous as plant killers, threatening crop production worldwide. Because of the highly repetitive nature of their genomes, assembly of oomycete genomes presents challenges that impede identification of centromeres, which are chromosomal sites mediating faithful chromosome segregation. We report long-read sequencing-based genome assembly of the *Phytophthora sojae* reference strain, which facilitated the discovery of centromeres. *P. sojae* harbors large regional centromeres fully embedded in heterochromatin, and enriched for a *Copia*-like transposon that is also found in discrete clusters in other oomycetes. This study provides insight into the oomycete genome organization, broadens our knowledge of the centromere structure, function and evolution in eukaryotes, and may help elucidate the high frequency of aneuploidy during oomycete reproduction.
