## Supplementary material for "Long transposon-rich centromeres in an oomycete reveal divergence of centromere features in Stramenopila-Alveolata-Rhizaria lineages": S1 File

### Sheet: Sheet1
S1 File. Sequences of kinetochore orthologs identified in P. sojae
	ID in FungiDB	(Corrected) ORF (Exon,uppercase, intron lowercase)	AA seq	Gene model correct?	Domain in Pfam ?
CCAN
CENP-T	-
CENP-W	-
CENP-S	PHYSODRAFT_325410	ATGAGCAGCGGACTTGAGAGCGAGGAACTGCGTGTGCGCCAGAGCATCCTGTACACCGTCGGGCGCGTCTGCGACGAGGAAGgtctgctgcaatggtgtgcgcttcttccccgcgccctccgctcacccgtggctgtggattcccagCGCAGAAGCAGCAGAACGAGCACCACGCGCGTTCCCGACCAGCCATGTCCAAGGAGGCCATGGCGCTGCTGGCGGACCTCGTCTACAAGCAGTCCGAGGgtgcgtgcaatttgctgcagtacagcaacatgcctgagccattaagtgtagttttatcctgctgaatctgctgggtttctttgtataatagTGATGGCGACGGAGCTGCAGTTCTTCGCGCGCCACGCCAACCGGAAGATCATCAAGGCGGAG…	MSSGLESEELRVRQSILYTVGRVCDEEAQKQQNEHHARSRPAMSKEAMALLADLVYKQSEVMATELQFFARHANRKIIKAEDVTLCARKHPNLTNLLLKYQRETLNSTSSGSTNPKKRRRNFADSD	Yes	Yes
CENP-X	PHYSODRAFT_533390	ATGGCGCCGCCGACCTTCAAGCCGGCGCTGGTGGAGCAGCTCTTCCAGGCTGCGTGGAGGGCCAACGCCGCGAGCGCGGCCGAGACCGTAGCCAGTGACAGCAGCGACGAGGAGGAACTGTTCGACTCTGCGCCGCTGGTGAGCGCGGCAGCGGCTGCCGCGCGCGTGCGCAAGATCCACGCGGACGCCGTGAAGCTCAGCGCCGAGATGCTGCGGCTGTTCGTGGTGGAGGCCTTCCGCCGCGCGCAGATGGAGGCCATGGTGGACGACAGCGAGCAGGTGGAGCCGCAGCACATCGAACAGATCCTGGCACAGCTGCTGCTGGACTTCTAG	MAPPTFKPALVEQLFQAAWRANAASAAETVASDSSDEEELFDSAPLVSAAAAAARVRKIHADAVKLSAEMLRLFVVEAFRRAQMEAMVDDSEQVEPQHIEQILAQLLLDF	Yes	Yes
CENP-H	-
CENP-I	-
CENP-K	-
CENP-M	-
CENP-L	PHYSODRAFT_476538	ATGCAGAACTCACGTCCGCCGCGCATAACCCCCGAGCAGCAGCAGAAGATGCGCGAGGCCTACAGCTCGCCCATGCGGCCCTCGCAGTACGCGCGCGGGCCTGAGGACGGAGCCCTGGACAGCGAGCGAGCCGCCGCTGCTGCTGCAGTAGCTGCAGACAGTGAAACGCCGCGCGAGGCCGCCGCGCGCAGGGAGCGCGAGCGCGTGAGCATGGAGCAGGTGCTGCTGGACCGCCGCTGGGTCTTCCACTGCGCGTCGCCGCTCTTCCACTTCCACCGCGACCAGCTCAGCGAGTACGCGCACGACCTGGTCAAGACGCTGCGCGCCGCGGCGCTGCGGGCGTGCGGCCAGCAGCTCGGCTACAGCGTGAGCATCCGCAATACAGACACGTTCGTGGCC…	MQNSRPPRITPEQQQKMREAYSSPMRPSQYARGPEDGALDSERAAAAAAVAADSETPREAAARRERERVSMEQVLLDRRWVFHCASPLFHFHRDQLSEYAHDLVKTLRAAALRACGQQLGYSVSIRNTDTFVAFQIREERDRRRARAAGDQREAPERTGGFVLYFPTEDEQRAPRKGRERQQVLLLRGNEELLRWVCSWLQRRFQCVVSTHVVHIQQLNLQRLARNWVVASLLSDARPSTIQREVTNQDGDEAGYPRGSSMAAQEPPRPPLLLKYRATKEEAVVRTYTLTVPWATLRRLFQQTKDGPGGNRPSTYVPELIELTEHLYTDALPFDLSTYEIERVEMQDVAVDLDGGVEFYSMDLVHTVLFSLLELLAVQDVATTSRPETTL	No	Yes
CENP-N	-
CENP-O	-
CENP-P	-
CENP-Q	-
CENP-U	-
CENP-C	PHYSODRAFT_470887	ATGGACGACGACATCGAGGCGCTCATGCCCCGCACCAAgtgcgtccgccaccgcggttgatacgctgcaatgaggacggatgaaatgctgattgtgccgcgtattgtatgtgtagGGCGGCCAACGACCGCGCGCCCGTGGACCTGGACAAGCTGAAGCAATACATGGCCACCAAGAATAATGCGCACAGCGTCGGAGCgtacgaaccagaagatgagaagggccaatatgccgtccataaattattttattaagtcatattgtttatttattattgccactagACGGTCGGGTGTGGTGGTGCGCGGCGACGTGCGCAAGGACGCGGAGGGCTTCGAGGACATCGACGATTTCTGGGTGGACGGCGACTCGATGCAGGACGACTCGGTGGACGACGAC…	MDDDIEALMPRTKAANDRAPVDLDKLKQYMATKNNAHSVGARSGVVVRGDVRKDAEGFEDIDDFWVDGDSMQDDSVDDDDSLTGSDKESADTSGDVSEPSEHEVELPEIDSPRSSDRESMDIERSSIPSRTQRSSVRVEPEQEEKDDAGPPPPASPVRSDVSFDFGGSPHGSVDMNADLDANANVTVRGRRGKKSIEKEKAGEEKSKAKAKTKARRRESFGGVRGFNADTASPFSLNDGPMTPLSNASDRSLKSIPSFSDKNSLSPNISKELFSKNEDASDVSAEKPKKKQTKGKKAKKSASGKQSTEGRKKPRIRPTGKYGYRTNPGTDTSMQSVQTDDDNDESFEAQNDSGGETGDDSFYNEPDAPTGPVRDRLPDASKILDDDENDEAWDGSGLRR…	No	Yes
CENP-A	PHYSODRAFT_300718	ATGGCATCGCCGCGTCCACCGGCACTGCCGGCGAGCGACGCGTCCAGCAGCAGCGTCACCGACAGCGGCACCGACGACTCCACGCCGCCCAACTCTCCGCAGCCGCAGCGCTCTCCGTCTCCTCCGTTCGCCGCCACGCGCGGGCCCGCGGCTGCCCGCGCGCCGCCTGCAGCGCCATCGTCCGTGTCCTCTGCGTCGACGCCGTCACCTCCGCCGAATCTACCGGCACGCCGGCCGTCCGTGGCCCCCGTGGGACGGCAGGCCGCCATCCACGCGACCCCCACAGCTCCCAGACGCAAGCGCAAGGCCACGCCGCCGCGTCGGCGCCCCAGCAGCCCCGCGAGCGCCACGCAGACCGTCAAGAAGCGGAGGAAACCGGGCGAGGCCGCGCTGCGGGAG…	MASPRPPALPASDASSSSVTDSGTDDSTPPNSPQPQRSPSPPFAATRGPAAARAPPAAPSSVSSASTPSPPPNLPARRPSVAPVGRQAAIHATPTAPRRKRKATPPRRRPSSPASATQTVKKRRKPGEAALREIRLLQRSTKLLLRKLPFARVVREIQTEFTGVGYRWQAEALLALQEAAETYLVRTFEDANLCAIHGKRVTLQVKDIQLSLRIRGIRPTAS	No	Yes
Mis12/Mtw1 Complex
Mis12	PHYSODRAFT_504478	ATGGCCGAGGCGGAGACTGGCATCTTGGCGGGCTTCTTGCCAGACCgtacgtcgtccccccagggatcctcgccccctatcttcagtaccactgatatttcctttcttttgtggtcttaacggtgctatctctcccgttattgggtgcgtcgcagTGGCCAAGAATATCTCCGAAAGTGTGGTCGATGTCACAGGCGAGGTGGAAAATGCTCTGCACCAGgtgggagatgctcagtccagcagcttcaacgggtaacactcatgctaatagcgtgatacgttgaatacttcagAAACTGGAGTCGACAGGCAGCAAGAAGAAGCAGGCAAGGCAGCTGAATGCTGTCGCCAAGgtggggaagagagttcaatactacaaagctgtgggaggcccaatta…	MAEAETGILAGFLPDLAKNISESVVDVTGEVENALHQKLESTGSKKKQARQLNAVAKGSGKYMSKVHRAFEKNFDKFELYVRRNIVSVPEALADEVAQIRAERHKENGGEKAAVPEEEEDASLSNEEREERRLDAQLEALRLKLRELTASNQSLELEQKALDQRTQQFQEYVSQVSFLDDMPERAISPLKRTAEHISALHEAFLQMDSIQAALEEDSRQFKRSKVTTRGSFRNLHKRFTARASEMTYRTTEDLEDLHSKLLTM	Yes	Yes
Dsn1	PHYSODRAFT_499952	ATGGTGGCGCCTCCGTTCGCCGCTGCGCCGTCCGCCCCGCTGGTCGTCCGCCGCGAGAAGCGCAGGAGGAGGAAGGCTGCCGACCCGAGgtgcgtcttccccgcgtcttcttcgcgctcagtggacggcgctgactgatcatttgtttcttgtgtcgcagCGACGCCCGGCGGAGGCCCCGACGAGGCTTCAAGTTCAGCGACAAGAAGGACGAGGATGCCAGCGAGGCGCCCGTTGAGGCCACGCCCGTGGGCAAGAGGAAGCCTGGCACGCCCGCCAAGGACAACACGTTCGTCTTCCGCGTGCGAAAGGACGACGAGAAGGACGTGGGGAAGCAGCACGCTGTGGACGCGGCCGCTGCATCGGCGGCGTTGCGCGCCAAGCAGGAGAAGGCAGCGA…	MVAPPFAAAPSAPLVVRREKRRRRKAADPSDARRRPRRGFKFSDKKDEDASEAPVEATPVGKRKPGTPAKDNTFVFRVRKDDEKDVGKQHAVDAAAASAALRAKQEKAARAEMRRLVRQKKREEAAREADNEEAMKHKKLSADQVSLYHMVQRQVKRELRKVRKEFLTSAARRDIMQLSETSLQAMKQQLITFMAEHPPGNVAIKIPNPENARMRATIETYEQRIKRSSAQGEAESDGSSPGEAGVEGHEQQEKMPCELKVTQSVEALQRSALQQLGSTTEQLTLLDASMLTVNRLIMEAEMKKAKLFSAYHDSAFKAYGNVAQPKESLRALLTLPPRSGVP	Yes	No
Nnf1	PHYSODRAFT_510452	ATGAAGCGCATGAAGCTGATCCTGCAGAAGGCTCTGGACGTGTCGGTGCACGCCGCGTCGCTCGTGGACCTGCGCGCGTGTCTGGAGAGCGAGTGTCGCGGGGACGAGGAGCTGCTGGCCGCCTTCTTCCCGCCGCCGACGCCTGAGGGACCTGACCACGATACCACGGAGGAGGTGGCGGCTCAGGCGGTGCTCAGTCTCCGACAGAAGGTGGAGGAGATCTTTGCGTGGCTCTGTGAGCAGCACGACGTGGACGTGGAGCTGCTGGAGCTGGAGGACGTGATCCAGCAGGCGGAGGAGCGGCGACTGCGGCAGGTGACGGCGGCGGAGGAAGAGAAGAAGAAGAAAGAAGAGAAGGAGCAGGAGGAGAACAAGGAGGAAGGTGGAGAAGATGACGAG…	MKRMKLILQKALDVSVHAASLVDLRACLESECRGDEELLAAFFPPPTPEGPDHDTTEEVAAQAVLSLRQKVEEIFAWLCEQHDVDVELLELEDVIQQAEERRLRQVTAAEEEKKKKEEKEQEENKEEGGEDDEQQEQEKTTPEARIRAERLRAKQEEQKELEALVEALETKNKELQRSVEEKRRLATADVQRMQRAAAQLDQVSHLAKDYATAP	Yes	Yes
Nsl1 *	JH159152:5,196,650..5,197,869	ATGGCGCAGGCGGCGCTGGAGGAGTGCGGGTCGGCGTCCAAGGCGCAGCAGCAGATCTTCCGCGCGCACGTGAGCGACCTCTGCGCCACGGTCTTCGCGGCCGCGCTGCGCAAGTACAACCCGGAGGACAAACgtaatgcatactataagcaagataaacaggagtgatggtcactcctattttggtacaatgttgcagAGGAGGTGGCGCCCTTGGACGAGAAGACGGCGGCCAAGCTCAAGGAGATGGAGGCCAAGCTCAAGGAGAAGGAGGCGGCGGTCAAGAAGCTCCGCGAACGAgtacggagagatgatagtatactaactatggtagtaattggcggctgatgagagtgatatttcttgctgcagGTGCCGAGGATGGCGGCGGCCAATGCG…	MAQAALEECGSASKAQQQIFRAHVSDLCATVFAAALRKYNPEDKQEVAPLDEKTAAKLKEMEAKLKEKEAAVKKLRERVPRMAAANARRELAKARKRHAQVLVTEPEPTEDLGVELTGEQLEALKAAYVKTASSIAITSAKLSQVMSQTTETISIVERAMKRPKTEVDIAMENSPVKARALLNEQEMDSLQQTPPLRTRLALQLSASKNV	Yes	Yes
Knl1	PHYSODRAFT_499426	ATGGCCGACGCCGACGACGCCGACGACTCGGGCTACGAGCTGAGCCTGAGCGCCCCCGTCGCGCGCCGCCGCGAGACCATCACGCGCCAGCTGCAGCGCGAGATCCTGCGCGAAATGGGGGCGGACAAGCCGCCGCAGGAGCAGGAGCAGGAGGAGGAGGAGCGCAAGACGGAGGACGACGACCCCGCAGGCATCAGGAGGCGCACGCTGTCGCCGTCCAAAGCCGCGCAGATGCTGCGGGACATGGACGCGCTAGATGCCTCCATCTCCAGGCGCGACACGGTGAGTCCGCAGGCGCTCAAGGCCGTTCTAAGCGTCGCTGAGCACCAGCAGCACCGGGAGGAGGAGAGGAAGGAACAGGTAGAACACTCTCTTGAGAGCGGGAGGACGGAGAACGAG…	MADADDADDSGYELSLSAPVARRRETITRQLQREILREMGADKPPQEQEQEEEERKTEDDDPAGIRRRTLSPSKAAQMLRDMDALDASISRRDTVSPQALKAVLSVAEHQQHREEERKEQVEHSLESGRTENEENVLDSPPASASEQPRKSPLPPAAAEHERRKSVNTSDSFTDSMFAPNLLEKDAASRATLDPTEAASVVAALQKEVRNMSSSTLEMEETDSDSDNQKSAAAAAAQPKQSKIKAPTPLSELARKRTPLSAQQSKQSPAPAKETKKSKPPSSAKQPNASRTPSTAKQTKRKSSSPTEEAKGRKSPSPAKEAYNRKSPAQAKEPKRKKSPTPTKSNSNRRATVDPSDVLMMLEGSSQPEDGRRQTIDENGLLELTSALDSPLTGGKGSAR…	No	No
Ndc80 Complex
Ndc80	PHYSODRAFT_478429	ATGCGGCGCACGACGCTCGGCCCCGTGTCGTCCTCGCAGCTCAACACACGCTCCTCCATGCTGCGGCACCCGTCCACGCGCGTGTCCGTCCCCAACAAGAGCTCGGCCATGGAGCGCCAGTCCATCGGCGTCGTGTCTCGGCGCGTCTCCACGGCTGCCGGCCACACCGCACGCCGACCCCCCGCGGGCCCGCGCGCCTCCATGAACGCGCGTCAGTCCGTAGGCAACGGCGCCTCTAACCGACGCAGCAGCACTTACAGCTCGCGCGCGTCCGTGTCGGGCCGCGGCGGCGCGCGCGTGCTCGACCCGCGCCCCGTGAGCGACCGCTCGTACCTCAACAGCTGCGTGCAGGCGCTCGTGGAGTTCCTGAGCGACCGCATGTACGACCAGACGCTGTCG…	MRRTTGVSSSNTRSSMRHSTRVSVNKSSAMRSGVVSRRVSTAAGHTARRAGRASMNARSVGNGASNRRSSTYSSRASVSGRGGARVDRVSDRSYNSCVAVSDRMYDTSAKRGSKKDCNMKVDTGVKDVVRNRYSKTSAAVGTHTWTSSWSYDAANTSDNDNGDKKYDASYHVAGDDKAMRRKVARNVKTSRKRKAKRDKNADKKKKDCGDAKVSRYAAKKKKMSAARSDSARNRRHTRNSAHDDARARTDHVVNRNATADNRAAARDDDNRYNTCRRKDTAKNAGNYVGDADAVTKGHHKTDVRRAAKNRTRANAGDAVDSRNHTKRWAVKKTMRKRKRDDNRRKVATGVMKTNVNGDNAVTTRHDTKASMMTTYAVDKNRHAVTNVMACTNHKAMVDR…	No	Yes
Nuf2	PHYSODRAFT_534042	ATGAGCGCCACGGGCTCCGCGTCGGCCGCGCCCGCGGGCGTGTACTCGTTCCCGCTGCTCAAGCCGCGCGAGATCTTCGCGTGTCTGCGCGAGATGCGCGTGCCCGTGTCCGAGGACGAGATCCGCGCGTGCGACGTGGGCGCCGTGCGCAAGGTGCTGGAGGCCTTCATCGAGTCCACCATGGGCGTGACGCGCGAGGACATGGCGCAGATCGCCTTCCCGGGGCTGCCCACGCTGAGCTTCCCGGAGCTGCACGCCGAGTCGGTGCCCGAGCTCACCTTCTACCGCACGGCGCAGCGGCTGCTGGCCGCCTGCGGCGTGGACGACTTCGGGCTGCGCGACGTGCTGCACCCGACGCCCAAGCGCGTGCGGCGGCAGCTCAGCGCGCTCATCAACTTC…	MSATGSASAAPAGVYSFPLLKPREIFACLREMRVPVSEDEIRACDVGAVRKVLEAFIESTMGVTREDMAQIAFPGLPTLSFPELHAESVPELTFYRTAQRLLAACGVDDFGLRDVLHPTPKRVRRQLSALINFAKFREERLAAFGEVTRETDELLLRKKALQDENAALQRELDQLLEEQKDEEPVRLELEKEVTELDREIDKLNKKQAEMHHETSEMKVARNKMLDDVASARFNKLQAEEEIERLKGLIVTSPDRVKGELKAIAENVEKAKEDLNELEDKQNSVLAFIEVYERAEKELARTFALLGEIEQEMKACKEAKHQVKTTKTRITELQHRTAETITRRQRLEKVVELKKRELERYIADSRMKEESASVALRSAREELSRMEAARFEARQRITQN…	No	Yes
Spc24	PHYSODRAFT_492424+PHYSODRAFT_497274	ATGTTCCACGCCGACGCGCACAAGGACGCGCAGCGGCTGCGCGCGCTCGTGCAGAAGCGCAAGGATATCGCCGGCACCTTCCTGAACCGCCAGAGCACGGCGCAGCGGCAGCTCGCGCgtaagttatcagcattatttttccttaccgaatatatgacactgtaagtatttactgtgaATTACCTGGTGTTTGTATTGTACGTGCCAGACCTGCGTGCGAACCTGAGCGAGTGGGAGGAGAAGGAGCTGGCGGCCAAGGAGCGCAACGAGCAGCTGCACAAGCGTCTGCAGGAGCTGGACGCCATCAAGCGCGACATGGCCGTGCAGCTGGACCGCTTTCGCCTCAACGAACAatatcctcctacgttttatttttattttgcatattccatctaccta…	MFHADAHKDAQRLRALVQKRKDIAGTFLNRQSTAQRQLAHYLVFVLYVPDLRANLSEWEEKELAAKERNEQLHKRLQELDAIKRDMAVQLDRFRLNEQTSKESLDMLLDKYEEARQELLQYNAAHQNDIPLAKNKMALYASVTGIRWDFSEAKIAGDIHVPAKQHIARFEISPASDFTVANALWDKIDEAFSGANDDL	No	No
Spc25	PHYSODRAFT_316282	ATGCAGGAGACCTGGCGGCCGGCGGAGCTGCCGGCGCCGCTCGAGACGGAGGCGCTGGTGCAGCTGAACCTGAGCACGCGCACGGAGCTGGAGGCGTGGGTGGAGGCACAGATGGCGCGCATCCTCGAGGAGAAGCGCGCGGACCAGCTGCAGTCCCAGGAGCACGCGCGCGCAGCGGACGAGGCCCAGCGCAAGCGCGAAGTTCTGCAGATCGAGCACCAGAAGCTGTCGGCCGgtgcgtgcatcaattattttagtttagtttaatagttgcaatacgtctaaattgctgacgacgggtgcaacatggctacaaaattcacttgcagACACGCACGCCAAGGAGAGGGAGCTGAACGCCAGCCAGGTGGAGATCGAGGTGCTGCAGGCCGAGAAGAG…	MQETWRPAELPAPLETEALVQLNLSTRTELEAWVEAQMARILEEKRADQLQSQEHARAADEAQRKREVLQIEHQKLSADTHAKERELNASQVEIEVLQAEKSRREPVVKQLVEKTVEEDARLKQLLADSQRQRSTQEQQLHELQQGLAMYQKLGLFFEHTEADRIVVRFTQIDAQNPSREFSFRITIDPITDKYIVDNCNENVASLSDLVRDLNETGDLALFIRSMRRQFKQLV	Yes	Yes
Dam1 Complex
Dad1	PHYSODRAFT_260653	ATGGACGACGTGCGAAGAGACTCACGCGGAGGCCCCGACCGGgtgagtctgtgcgtggaggaacacgtttttgaggcggggcttaggctgatagtgtgtgcgtgggtatggtggatgtggtggcggtgaagGAATGGTTCCAGAAGGAGAAGAAGCGCCTTGAAGACGAAATCCGCGAGgtgcgtgcaagtgtcaacgggcgcaatagtaaatagtaaataggtcgagtactgacagttgtgtcgttgctgcagGAGATGCAAGAGGCCGTGTCGAACGTGCACATCCTGAACCAGAACATGGAGCACCTCAACGATGTGgtgcgtcatcagccgctcttgcaatgacctttgtgctgctacttgagtgctaactggagactgttgtcgtttatgtacg…	MDDVRRDSRGGPDREWFQKEKKRLEDEIREEMQEAVSNVHILNQNMEHLNDVGQEVVAISSGWVQFLRQMTASNEKAR	No	Yes
Dad2	PHYSODRAFT_259248	ATGGCGGGCAGCAAGAACGAGGAGGTGGCGGCGCTCGAGGCGCTGCGCGACTCGTCCGCGGAGCTGGTGCGCTACCTGGACAGCATCAACGAGAAGCTGCTTCAGATGAATCAGCAGAACGAGAgtaagtggctgcagctgtgctgggatatggaaggtgctggatcgtggactaaattgttgcagTGTCGCTGCGTGTGCTGGAGAACTGGTCCAGCGTCATCGCCATCTCCAAGGTTAGCTCGGCGTCTGCAGCGGCAGCGTCGGCCGGAAAGCCGCAGGCGGAGAAGGAGCTCGTGCGGACCTCACCCTAG	MAGSKNEEVAALEALRDSSAELVRYLDSINEKLLQMNQQNEMSLRVLENWSSVIAISKVSSASAAAASAGKPQAEKELVRTSP	Yes
Dad3	PHYSODRAFT_564446	ATGGAGGGCGAGGACGCGGCGGAAGAGGAGCTGCGCCTGCTGGAGGCAATGGGCAGCGTGTCCACCGCCATGCAGCAGTTCAATCAGGTGCTGGCCAAGCTCAACCGACAAACTGTGGAGCTGTCCAAGGAGCTGGGCACGGCCGAGAGGCAGCTGAACGCGCTGTATCTTCCTTTCCAAGCCGCTATTTATGCGATGCAGAGCTCTAGCGACCGCCGGAGGACGACGCTGTCAGTGCCGACAGTGACGGCCGTTGCCACGCCCGATGCCCAGCGGACAGAGCTGTAG	MEGEDAAEEELRLLEAMGSVSTAMQQFNQVLAKLNRQTVELSKELGTAERQLNALYLPFQAAIYAMQSSSDRRRTTLSVP TVTAVATPDAQRTEL	Yes	No
Dad4	PHYSODRAFT_503258	ATGGCGCGAGGCGAGCGGCAGCGGCTGCTGCCTCGCGAGGAGGACGGCCTGGACGTGGAGCTGTCGGTGCGAGACGCGCGCCCTGCGGCCATATCGACGCCCAAGCGGCGGCCTCTGCGGACGCAGCGCACGCGCTCCTGGGCCTCGCTGCGCGCCGACGTCTGGACGCTGCTGCACTACCGCACGTCGCTCAAGCAGCGCTCGGGGCTGCAGCGTGCGTCTTACGTCTTCGAGGTGTGCGTGCTCGTGCTCATCACGCTCAACGTGGTGCTGGCTATGTATGTGTCGGCCTCGCCGATTGGCGCTGAGCgtacgttgaagctggggcggtggagtgggaacggaaatgacacatgcacccagtgctgacagcgtataactgttttggttgcagCGGTG…	MARGERQRLLPREEDGLDVELSVRDARPAAISTPKRRPLRTQRTRSWASLRADVWTLLHYRTSLKQRSGLQRASYVFEVCVLVLITLNVVLAMYVSASPIGAEPVTSSNWYEMFLYMSTALFTVEYLLRLWSCVEDDRFPHPIFGRLKWMFRPMSLIDLVVLLPFYLEILLEKQVAVSSRGVLTLRGFRLLRIMSFLHLEHSYQAMKNLREIFALKKEELGVVSYMTIVIVLTSSTTIFFLENPAQPEVFSSIGTCSWWAIETITSLGYGDIVPITAAGRAFSSLLALWGIILFTIPGAILGSGFVEVMLKKQELKNEQAMEESIRISLTRELRSLSSSTIAFTGNLDSPKTDLDSPSATPSFAVPPSSFSTPHNYPSFAAPAPPIVRLQEQVDRLTAT…	No	Yes
Dam1	PHYSODRAFT_483057	ATGTCGGACCCTCTGATCGTGCCCTTCGCCGAGCTGTGCGGCGCGCTGCGAGGGCTGCAGGAGCAGGTGGAGCAGCTGTCTCGCGTGCATGAGGCGGTGGACGACTTCAACTCGGCGTTCGGCGCCTTCCAGGGGGCCATGGCGCTGCACGCGTCGTGTCTCACGTATCCGAAGACCCCGAAGCCCGCAGCGCCGCGCAAGTCGCTGCCTAAGAAGGACAAGCAGGTGTCGCCAGGGACGGGAATTCCTCGACCCAGCAGCAGTACTCACGTGTCGCCCAGTGGCGACGGAGTGCAGCCGAGGCGTGATGGATCGTCGGGGGGTAAACTCAAGGCTAAGGGCAAAGGGGAGACGGCGATGAAGACGGCCAATGGGGACAACCAGCAGCTGAAGAAGAGG…	MSDPLIVPFAELCGALRGLQEQVEQLSRVHEAVDDFNSAFGAFQGAMALHASCLTYPKTPKPAAPRKSLPKKDKQVSPGTGIPRPSSSTHVSPSGDGVQPRRDGSSGGKLKAKGKGETAMKTANGDNQQLKKRTQAAPVAGMKRHGRVEPRAAGNGMKRRKTQMPKAQPAWTWERHVREKIPRKYQSPAELKKLENIVLYLKNRHCAISITDLVKHSGLPVIRCKEILQTLMKLDIIERKREKSGFVYSFGTSN	Yes	Yes
Spc34	PHYSODRAFT_509434	ATGATGTCGGAGCGCAAGCGGCGGCGGCTGGACGAAGACGCCCGGCGTCTGGAGCTGTGCGCGGCCGACCTGCGCGAGCTGGGCGCCGCCATCGGCTCGTGCGCGTTCCGCTTGCCCTCGGAGAACGTGTCGGTGCCGCTGCAGCGCTCGCGCGCGGCGTCCAAGCCTCCCAAGCCGGCAGCAAGTTCCGGCCGCTCTTCGTCGCGCTCGCTGTACTCGGTGGTGTCCAGCTCGGCGTACGCGGCCAAGACGAACGCGCAGAGCCGGCAGGAGACCTGGCAGGAGGCGCTGCAACGACTGGCGGCCGAGCTGGACGCGCCGCGCGCGCAGAAGGAGGCGGTGGGGCGCTGCGAGCGGCTGCGCAGACGCTTCGAGGCGCTGAGCGACGCCGTGCGGCTG…	MMSERKRRRLDEDARRLELCAADLRELGAAIGSCAFRLPSENVSVPLQRSRAASKPPKPAASSGRSSSRSLYSVVSSSAYAAKTNAQSRQETWQEALQRLAAELDAPRAQKEAVGRCERLRRRFEALSDAVRLCQDKLRRAGDEVALQDRVESQLAQEETAWEQQMQTREQRVAEREVELHALQEERAADEAGDIAAAAADEEKEDEEKKQEDADTEEDAEVDEDAEQARAELREALALRAEEKRDIQAAIDSLQRKRARRSAALAEQRKKLQQRQEQEEAENVEADAAAAARQQVLRELRDEKEALQTDIIAAEELEEKLEENVRDLPALKDELQRAKAERAQVQAQVDSLRLELARRKRKMRHMVDVQLLTARDTNPPTLREEAVLLHLLYEHEGEM…	No	No
Ask1	PHYSODRAFT_484822	GATCTGCGGCACGGTGCGGCGCCACCACCAGATCCTGCGCCAGATCCACGAGGCCTCGCGCGTCTGGCGGCCGCTCTTCGACTCGTTCACGCAGCAGCCGGCGGCGCGCCGAGCCACGCGCACGCCCTCGCGCTTCTCCAGGCCGTTCACGCCCGGCTCGACCAGAGCAACAGCAGCGCATTACCAGCATCAGCAGGAACAGGAGCGAGAGGAGCAGCTTGTCGCGGAGGATGACGAGGACGACGCGTCCTTCGTGAGCAGGGAGCAGACGTTCAAGACCACGACGCTCAAGCAGCACCAGCCGCCGGCGAGCGACCGGCGCAATACCTCGGCGGAAGATAGCAGCCTCAACTTCAGTATTAACAGCGACAACCTGCCGAGGATGTCCAGGACGCCCTA…	MSRTPYMPTAPAQSAAKTQESTSTFNSEDRERWSPRLSSPPRTGIISREPPEAGNAGTRQISTPPSAISSVAYSSNSPGISRNLMKMGEFEYTPPRGKKARSAGEEKEVDETNDSIATPYAPEFTTVRLSTVREESKSNAPSPARTSESASSRKRKRSDASEKRRTPVYPKTLYPAKGSSPFTSPSLRRKYSSKSSVSSPSRRREGQTPVAATPLQQGSGAIDDDTPRTPDFDLTSPLLRTQLKAMTPNTPLSNRLVGASLDVGSVSQESRLQDYDDSFNAGEPTPKFELSLLPAVFQRGVGAVQVSTLYSKFQGTDDNKPAILAEMLPEYGKEKIEILLDTLVSRRLLRPFVVEGTMFWQIPV	No	No
Duo1	-
* KSL1 is not annotated as a gene in the P. sojae V3 assembly
