## Supplementary material for "Long transposon-rich centromeres in an oomycete reveal divergence of centromere features in Stramenopila-Alveolata-Rhizaria lineages": S2 File

### Sheet: Psojae2019.1
S2 File. 13 telomeres predicted in the Psojae2019.1 and the Sanger assemblies.
search file: Psojae2019.1
search pattern: TTTAGGG
Putative telomeres and corresponding contig names are marked in red
Contig name	Sequence length	Start positions of forward hits	Start positions of reverse hits
Contig 4	3571419	129927;135265;138002;173100;186757;294035;359646;359727;404171;404986;411068;477321;536480;567492;594310;602356;602466;678680;734677;809366;813384;828072;831069;1040028;1145209;1203742;1254782;1284649;1288101;1293815;1307063;1338380;1386665;1566728;1594497;1637211;1684124;1777050;1862600;1863187;1871214;1879038;1909482;1909515;1916550;1916583;2003548;2018035;2032099;2060323;2088929;2093979;212225…	74580;146790;155545;208405;211607;241685;244887;352006;443664;468054;470128;496382;504449;577842;594750;619204;620083;624518;637208;757325;798213;799994;807181;882955;919702;974699;989494;993845;1031427;1213201;1215006;1216814;1218619;1220423;1222229;1224035;1225840;1227647;1229453;1231257;1233062;1234867;1236425;1257824;1659358;1748753;1752623;1796670;1848380;1867156;1909586;1916654;2083169;2091…
Contig 6	3148826	23540;57558;104035;268033;440494;484365;538460;556462;577370;594239;857934;888301;1062449;1131536;1150951;1157021;1208259;1373174;1376268;1397955;1420170;1428158;1435645;1438955;1447173;1452949;1518809;1603563;1722059;1769528;1882888;1972658;2036326;2055263;2068067;2130916;2143090;2173439;2337170;2361068;2362788;2373954;2440210;2442867;2527120;2591967;2636146;2643017;2688139;2732320;2867284;30349…	532942;556072;589647;597615;1032548;1051497;1052728;1151329;1158815;1242745;1312342;1339299;1397349;1415410;1425159;1449347;1583414;1584409;1629749;1788955;1842061;1921593;2196101;2225279;2334478;2371915;2372247;2386154;2605846;2676524;2676624;2798203;2841225;2909676;2967372;2971368;2974469;2977500;2980359;2982986;2985461;3017596;3020177;3034276;3061494;3135588;3138832
Contig 9	2757014	221450;308701;432361;569209;598360;945183;959611;973834;1093458;1095646;1270780;1302506;1392084;1413535;1465814;1537226;1541624;1545663;1548304;1634202;1643873;1645735;1752254;1757496;1798935;1813391;1900120;1900347;1900374;1923673;1970700;2010522;2257438;2262331;2267354;2275080;2316332;2331667;2347616;2460783;2535508;2589953;2594838;2599598;2623626;2701371;2705535;2715905;2756439;2756453;2756565…	180532;184561;188974;202305;379136;382182;392265;460326;560364;647782;663112;692680;780471;849997;850180;868347;926967;983050;987433;991618;1136928;1257906;1302658;1322428;1327299;1474342;1535633;1613025;1659670;1821839;1827680;1845439;1867046;1897170;1911936;1977180;2110172;2118433;2257090;2260573;2281970;2300254;2325986;2377571;2469154;2576948;2664001
Contig 10	2312172	27062;38089;131547;134437;139909;163291;167920;200851;202748;223445;305498;316850;327587;342067;385163;445457;503523;504797;530971;598492;606938;657047;736667;786766;806388;888940;892560;925819;1012201;1013268;1024934;1110484;1128430;1179334;1219194;1270914;1273228;1274412;1282897;1351408;1379069;1391210;1424982;1484234;1550182;1556996;1563000;1583735;1709548;1725376;1735116;1751213;1810717;18148…	4;11;18;25;32;39;46;59;66;73;80;92;99;106;113;120;127;134;141;149;156;163;172;179;186;193;200;207;214;221;228;235;242;249;256;263;270;277;284;291;298;305;312;319;326;333;340;347;354;49309;63182;135842;150029;204727;322702;465754;479397;508793;520446;645696;669879;709457;777683;821741;870353;925071;964501;984981;988598;1011222;1017214;1024217;1025777;1246640;1293283;1443614;1553241;1559615;1584684…
Contig 17	1823199	23324;43607;145813;155047;157364;188915;257724;257748;258412;284376;495285;499696;626604;659393;731346;735532;739724;749650;782718;820843;839666;859773;1176194;1239499;1239529;1343537;1354515;1430903;1435337;1512301;1514052;1537505;1593136;1619624;1628652;1698986;1804837;1817817;1822867;1822874;1822881;1822888;1822895;1822902;1822909;1822916;1822923;1822930;1822937;1822944;1822951;1822958;1822965…	34124;38815;58787;70860;127982;147898;167276;191940;194819;215003;241957;254218;255759;277502;303695;409252;477946;483491;493697;518223;635719;784026;830774;877730;981132;1040203;1062585;1065938;1084987;1088345;1107396;1110747;1129790;1133143;1275700;1369681;1394198;1397303;1402595;1426622;1448686;1454544;1517694;1580210;1610774;1629795;1651403;1656934;1820799
Contig 22	1399305	150010;158180;379552;493724;495185;541647;611965;623737;928779;933674;1015782;1037103;1200956;1319248;1396128;1396144;1398991;1398998;1399005;1399012;1399019;1399026;1399033;1399040;1399047;1399054;1399061;1399068;1399075;1399082;1399089;1399096;1399103;1399110;1399117;1399124;1399131;1399138;1399145;1399152;1399159;1399166;1399173;1399180;1399187;1399194;1399201;1399208;1399215;1399222;1399229;1…	15280;19072;65797;147862;181118;189293;203156;221211;253425;264190;291599;308822;532423;794318;920638;1196596;1264943;1270166
Contig 23	1343873	1705;9475;35533;48303;49748;53798;100503;132040;135468;158215;233706;276592;387505;401427;442940;466370;500018;533725;583764;668942;727613;731503;754301;837050;849165;914242;968972;1024169;1030143;1186956;1263797;1267587	11;18;29;36;43;50;58;65;78;85;92;99;106;113;120;127;134;141;148;155;162;169;176;183;190;197;204;211;218;225;232;239;246;253;260;267;274;281;288;295;302;309;316;97933;128342;209913;392348;441686;472101;505758;539444;550124;609013;627179;699794;885147;892438;1098646;1128022;1214370;1241549;1254066;1270864;1274790;1309618
Contig 26	1210445	7291;18760;28921;100174;173456;174037;181425;186930;226445;272186;360687;362603;407925;487707;623317;671263;687083;703443;714377;828774;836573;999468;1065014;1092385;1100084;1112097;1120849;1123249;1173764;1178755	3;10;17;24;32;39;46;53;60;67;74;81;88;95;102;109;126;133;140;147;154;161;168;175;182;189;196;203;210;217;224;231;238;245;252;259;266;273;280;287;294;313;320;327;334;7439;14948;21409;33553;34356;110756;147525;311662;338881;338925;351361;351405;398595;401801;472719;554338;592523;689770;698891;865417;977124;1120789;1136162;1180592;1185198
Contig 45	553796	22711;144647;147492;192199;196536;233656;239071;277544;280557;360650;530468	25;32;39;46;53;60;67;74;81;88;95;102;109;116;123;130;137;144;151;158;167;174;181;188;195;202;209;216;223;230;237;244;251;258;265;272;279;286;293;22859;22946;130650;211625;269806;349032;353768;364239;421605;421626
Contig 46	526077	28102;78085;123944;145821;150324;154328;246215;259990;276962;473259;525747;525754;525761;525768;525775;525782;525789;525796;525803;525810;525817;525824;525831;525838;525845;525852;525859;525866;525873;525880;525887;525895;525902;525915;525928;525935;525942;525949;525956;525963;525970;525977;525984;525991;525998;526017;526048	28366;52796;123560;144204;199872;212520;249347;258695;281472;281697;291581;318692;383005;384111;500762
Contig 51	421088	18889;309345;320133;330272;338835;358013;369286;380669;391948;403447;414782;420677;420684;420691;420698;420705;420712;420719;420726;420733;420777	240189;254359;318362;329596;356276;367547;378841;389955;401611;412995
Contig 52	389172	64117;97012;97118;170339;238302;252331;273881;318003	2;23;32;39;46;53;60;67;74;81;88;95;102;109;116;123;130;137;144;151;158;165;172;179;186;193;200;207;214;221;228;235;242;249;256;263;270;277;284;291;298;305;312;226567;251085
Contig 58	260784	18171;164075;260427;260455;260462;260469;260476;260483;260490;260497;260504;260511;260518;260525;260532;260539;260546;260553;260560;260567;260574;260581;260588;260595;260602;260612;260619;260634;260641;260648;260655;260662;260693;260713;260720;260734;260741;260760	9642;33522;65760;108939;231974;232701
Contig 1	6486059	284455;286263;362066;372839;597826;644096;794879;832610;918313;918381;977071;1008406;1010283;1077174;1092607;1162251;1228055;1232031;1236904;1344527;1357116;1357125;1452208;1602951;1691022;1804551;1897195;1907053;1975790;2006799;2110700;2112717;2112897;2113820;2115103;2116566;2117295;2118025;2118400;2119165;2119346;2120260;2120990;2121719;2122449;2123244;2123974;2124705;2125419;2126849;2127559;21…	69441;97869;206256;235971;265971;266330;327965;391440;644658;646095;718996;722097;807039;822611;826644;831051;867177;957307;1003879;1006255;1029559;1090633;1137283;1156510;1294849;1453634;1458307;1477261;1523327;1726693;1822622;1882103;1892042;1900806;1909906;1997969;2087242;2138267;2138978;2139966;2140708;2142195;2142911;2143480;2145053;2145763;2209890;2377591;2378715;2381102;2381177;2381353;245…
Contig 11	2183053	39955;58305;72933;136170;173023;199428;233126;727385;883007;1345937;1350354;1354376;1392237;1497081;1526560;1530073;1643932;1778900;1861696;1870190;1940034;1985846;2126102;2142778;2149044;2153337;2157654	108612;123168;136215;180308;200456;239682;414108;483770;538648;560442;579652;957274;971328;1019057;1019101;1059290;1086383;1344350;1371309;1435308;1500904;1512470;1513631;1552942;1705888;1714543;1715749;1716806;1717864;1718921;1720026;1721202;1722259;1723358;1724458;1725526;1726583;1727649;1728707;1729763;1730821;1731912;1732972;1734037;1735159;1736216;1737273;1738336;1794909;1878201;1879675;2089…
Contig 12	2045389	87629;108316;174466;226615;271420;291335;349577;356363;469126;475479;504748;515144;578809;622778;651171;661196;703003;774217;887090;983076;1021727;1026458;1030818;1074981;1102778;1103891;1122181;1186653;1186931;1190092;1199438;1244560;1321106;1340755;1412346;1451663;1473800;1551201;1553097;1625127;1627602;1637315;1639277;1643888;1647480;1651473;1691954;1939671;2014435;2026397;2030750;2034548	125975;140213;231506;237708;300482;370074;378073;381492;384918;388343;391765;422697;432745;476389;525644;534968;574559;584938;624755;650241;651542;665438;684273;722732;782923;790805;840541;843626;868610;929511;930494;984170;1029552;1034696;1119264;1132808;1138669;1152607;1209677;1223226;1299983;1316178;1350198;1470682;1528583;1580302;1633747;1687056;1713670;1765252;1773083;1914686;2013137;2014045
Contig 13	2025570	43738;47525;118004;158883;169615;174089;214670;249453;359661;366398;372260;398370;401684;410409;410626;428836;431900;460223;498278;504308;510163;541905;565335;583198;619077;621802;662280;716110;816886;834405;846556;893562;1174661;1220287;1282747;1291568;1389079;1427241;1623652;1624937;1641164;1642486;1694346;1748264;1777478;1858439;1903743;1903776;1936398;1937344;1937586;1970510	21481;34012;50800;54723;178041;206686;227318;237134;251121;304256;348557;355903;359738;416193;416410;425129;432658;461053;471767;494600;498355;698720;738941;742650;768576;793339;809985;823970;858317;928589;943278;986039;1146595;1215566;1232270;1296223;1310381;1315732;1325992;1328788;1374592;1396664;1662135;1701978;1748598
Contig 14	1969518	181579;356266;365726;426393;429544;430393;432776;456942;469303;536154;556166;595047;622911;641601;642469;665005;688710;808651;838643;873392;1011561;1097342;1233326;1273811;1311483;1403919;1445282;1464433;1565460;1873578	322391;358114;400527;432278;546054;578703;589177;676769;694189;828222;889424;932477;969357;970764;1064460;1220447;1237413;1256579;1259836;1315792;1388390;1424031;1478826;1711248;1721614;1723232;1796970;1805193;1848735;1900533
Contig 15	1861516	29337;31398;47329;79085;88617;168746;288250;386964;449345;481027;482668;500274;768682;804925;869008;877932;1100840;1128898;1293511;1353887;1372064;1372080;1403432;1432770;1462474;1522078;1527754;1534864;1598544;1625528;1639845;1682230;1687626;1696956;1760258;1840277;1856145	61682;110081;139842;168688;200731;226841;299414;426800;493272;556989;576348;675888;686584;787133;939901;983330;1064728;1066368;1092539;1201249;1206763;1314305;1349870;1465551;1468328;1495700;1507445;1561096;1568087;1637531;1642610;1681840;1686791;1695100;1751680;1841061
Contig 16	1838189	39837;73653;148682;204874;231499;422604;488930;488974;775350;842051;858605;909472;938953;941399;988872;1018238;1171346;1266909;1275634;1419827;1446341;1448848;1452275;1464002;1464394;1800670;1804980	168768;187934;304509;341506;377829;425516;529431;577320;687449;689284;731674;852421;858283;884620;1017677;1031080;1040869;1075244;1126344;1175264;1195264;1229495;1418201;1448328;1488131;1586324;1612655;1696189
Contig 18	1731351	35235;41002;66679;152879;174389;290198;341072;345876;420162;439011;497051;501045;501585;550896;709902;744389;893604;967795;1001625;1007499;1087897;1145656;1157839;1162255;1166295;1191820;1263889;1493550;1638833;1690011	27789;51783;60127;67090;111278;141053;162238;186027;200938;272222;296076;304931;355657;404578;454523;465811;578924;608183;628129;656391;987948;1006425;1156250;1272054;1286074;1402172;1403040;1438511;1464828;1583245;1674453
Contig 19	1586072	39360;65925;71440;87090;95239;131703;144067;170614;187191;247542;300679;320122;403659;492019;630619;836556;899881;1045733;1080127;1082505;1110243;1281433;1345112;1395905;1420818;1520824;1529393;1532536;1557486;1557971	69948;114231;124158;129361;178178;228435;367666;440428;441455;500545;650600;699391;710806;821850;972564;1050579;1052021;1055191;1081868;1096928;1110017;1233380;1287240;1360061;1472479;1504903;1581852
Contig 2	4928554	204250;220791;221032;298509;420820;424452;475191;502473;510701;554350;613043;618895;656805;686333;711266;737983;763263;770659;803377;837571;913041;927277;938549;990958;1020362;1023563;1164312;1167217;1169740;1173162;1190132;1218687;1284109;1320094;1384742;1449051;1450737;1450891;1539470;1589675;1893719;1897817;2051898;2064632;2103496;2104352;2111647;2146772;2179153;2247213;2282437;2299353;2597437…	1479;159783;196936;211878;233690;241915;242492;272251;294878;309103;317674;427103;460207;660112;688312;717551;739026;870198;870218;925332;1028870;1082976;1137058;1139069;1139466;1223142;1239855;1246486;1347827;1493010;1495168;1598901;1688111;1693141;1744701;1750756;1774499;1821011;1846083;1893968;1897435;1898909;1900428;1943408;2082709;2143397;2180633;2202082;2251078;2300165;2311903;2326871;23425…
Contig 20	1510126	92594;180971;184490;198917;204782;242571;279216;429644;432170;516673;523833;526645;533738;612319;772024;789840;865473;940560;988046;991479;998111;1003153;1012864;1138578;1201281;1212485;1250762;1281919;1315469;1381462	61400;61458;73747;215465;221319;383540;424419;488844;511106;606349;650480;727648;738641;827995;836421;877503;894753;989599;1052206;1251831;1269707;1277469;1281057;1375230;1385306;1396300;1440800
Contig 21	1509248	84929;86475;88021;89567;91114;92660;94208;95754;97299;98845;100391;101936;103482;105028;106573;108120;109670;111219;112766;114310;115858;117407;118927;123580;143431;147420;154762;211500;221931;369739;413976;480415;509778;619773;663505;700560;726412;761423;817849;833257;954795;1034466;1037416;1045294;1068161;1099461;1126705;1158807;1166727;1464824;1469131	136998;154442;154683;268288;278293;338734;368155;673908;675085;686437;713948;816641;825132;829904;843084;848952;997385;1070012;1128482;1249639;1275965;1359505
Contig 24	1309249	28020;205963;281627;300586;318272;318750;437682;591077;591624;615301;682140;710572;733814;761248;848502;869583;936850;942820;1012447;1148294;1238505;1263777	1642;2121;67069;72193;72670;168203;205882;208913;331180;343849;346581;361163;471621;613669;613692;657123;703057;725245;731636;739103;741379;755260;771409;854638;893972;899799;952762;1069969;1117126;1270132;1273716
Contig 25	1264282	51543;104956;121618;294878;463778;465607;482565;483291;574242;652458;702474;717078;861193;865761;906156;918974;921295;968352;1010610;1059307;1063859;1078762;1107594;1153081;1234618	9888;26503;29506;80764;102830;106764;116943;136301;201391;244857;262141;273061;299370;393352;428808;568119;608531;625498;743847;754177;782501;826850;852738;900681;908702;911798;1024647;1061450;1088562;1096092;1107254;1181420
Contig 27	1135912	93727;110194;193394;210910;233781;235775;245221;414127;436221;470868;649988;702346;843332;1001884;1042165;1093832	13966;108036;453848;495963;528186;669633;916770;966681;1070624;1077722;1126081
Contig 28	1107539	100418;173904;302281;356118;409082;475900;547963;619871;659060;723119;728150;784842;789639;794439;800072;1059542	37119;49397;64863;120495;120952;189768;233126;273883;293246;386955;392095;415371;420020;448010;518497;541465;990181;993886;1024831;1025230;1028846;1033505;1072600
Contig 29	1068356	34098;111406;114060;116801;180152;189408;246517;321784;435579;510831;517425;523364;526135;537152;552722;602414;767979;862928;887255	3740;78327;82492;82733;85794;88091;88332;115685;190288;278743;316926;340731;359244;482947;512592;652717;758804;773400;869332;871145;877306;881344;885668;890850;916665;933145;992500;994691;1010213
Contig 3	3615555	7074;35362;181806;220090;220434;230104;340603;382421;402991;475844;524797;532093;632625;653269;689776;790586;834613;851841;859256;865541;878335;878955;887158;892715;946650;1129210;1170733;1189700;1191722;1229097;1291806;1306857;1313639;1483218;1525218;1623995;1717346;1826051;1868022;1900377;1901098;1901768;2068195;2074720;2115666;2146789;2170403;2190954;2233376;2269153;2311623;2417736;2443421;245…	136633;220057;234071;245781;254448;397762;487404;498219;509018;519818;677547;736339;822753;842896;893615;895358;925740;958186;981298;1084483;1087266;1137533;1155416;1215942;1218240;1225238;1256494;1286976;1288308;1368207;1368240;1496826;1506933;1514167;1644958;1652848;1800539;1838578;1845351;1878507;1896830;1936090;1948514;1976760;2107776;2245645;2418108;2624604;2670570;2818519;2843269;2910417;29…
Contig 30	1040157	25525;148302;260579;279026;342673;366479;417662;520161;533468;579954;609538;617554;670703;681887;782931;795936;799776;870104;964766;992132	163385;165664;165905;216070;221950;267006;368456;392573;431728;493352;507988;533478;595817;694637;703087;735900;878253;932895;961921;971227;1038164
Contig 31	1014457	11947;105983;144342;217132;525121;703972;785942;817135	9790;26261;192550;261459;263000;408050;424306;508792;531818;584942;718914;767022
Contig 32	969397	229481;254744;301318;330495;357345;368623;370053;383914;392249;423005;535947;539589;565236;565668;604553;616577;660745;669848;728390	135590;235139;241941;248730;256721;279853;416815;530520;560642;572915;573348;615574;721563
Contig 33	952267	67789;70321;73307;93820;195454;353771;383168;419481;439212;453804;486164;529970;541479;588468;811041;815303;827954;838821;862336	56423;61518;61525;64117;82745;101616;205019;219508;225290;263032;389666;458808;481105;497462;507452;536510;711618;743721;762578;859224;861890
Contig 34	916559	254109;274823;290755;380998;531992;573612;714757;892719	2670;166416;180749;222062;321762;331002;340251;349480;355308;370964;379410;421420;510850;589409;860723;860781;873081
Contig 35	910606	124449;131613;141845;146266;165332;267603;287489;289079;330794;410316;473037;487375;493587;497993;501387;519423;522754;523044;559118;602594;626181;758659;833047;889090	592;60828;101821;227117;231510;254936;256526;325311;329204;347381;409049;491998;622672;623837;803097;827286
Contig 36	892204	47312;70174;75603;76408;187393;274776;310154;380444;417456;720393;751978;869674	69784;141912;191879;198568;242126;252897;279339;318026;321205;328003;329330;331139;331215;331248;386368;399184;406158;707932;880480;885167
Contig 37	802475	10569;20927;94366;98477;169877;175981;176433;203029;205046;213725;248025;291838;415751;481607;482059;506798;569014;573188;577464;579085;579916;603957;631527	25319;115315;116905;164223;218116;228420;244045;334256;342102;360597;368073;438356;473577;475780;527251;539734;571924;599977;618078;715573;724251;724265
Contig 38	794417	343157;386217;422711;441461;513080;513369;579398;580890;627456;760666;766003;768740	42623;125333;153931;504738;522344;705081;777519;786276
Contig 39	788876	3867;32725;62496;110910;190980;226955;369692;412556;416656;420699;442366;452431;488372;523380;537058;556587;691279;703700;773105	3809;83959;93502;125276;141203;143265;202059;300983;317487;410968;573348;708037;710351
Contig 40	652127	141135;147171;184106;189268;207189;334796;354139;464333;495997;634331	169521;246986;283228;311707;318979;326379;482464;578219;603723;634479;647348
Contig 41	638982	21592;22597;24748;30286;104039;122995;124071;125557;383387;520860;528972;534442;543577;545871	26731;378884;501147;528013;538067;540323
Contig 42	626057	31693;34041;53945;94757;120559;232616;252515;260522;298605;317564;356197;371440;544860	101394;133195;196552;231402;326997;381409;446584;454129;461659;469199;476736;484267;491812;514466;589092;593256;593497;596561;598866;599107
Contig 43	609885	58709;96075;112458;197849;279479;391936;391943;427452;435115;465973;479931;515484;519192;559359;561708;581608	29535;63120;92361;171513;191502;240273;267089;361386;474854
Contig 44	561134	20395;31152;63363;81425;95301;103475;136721;218781;265518;269311;324446;361765;379105;432149;444331;444361;446396;446426;448462;450506;450536;452576;452606;454632;454662;456693;456723;458757;458787;460817;460846;462871;462901;464928;464958;466990;467020;469048;469078;471135;473160;506328;506902;509746;517417;529642;548340;548914;551773	126405;134574;293833;404236;418447;475177
Contig 47	525975	398348;422191;463537;477738	120016;193989;196848;197422;216127;228353;236020;238865;239439;272632;274659;276703;278739;280778;280808;282839;282869;295079;302783;305606;306180;336818;338840;338870;340880;340910;342927;342957;355226;363169;366164;366739;400474;400504;402607;402637;404676;404706;406734;406764;408814;408844;410873;410903;412935;412965;415003;415034;417065;417095;419140;419170;421199;421229;423260;423290;425329;…
Contig 48	508477	78792;185770;489514	64906;122308;128287;284299;306053;306108;365400;458026;463610
Contig 49	440622	117519;208105;222779;250693;281481;408322	295143;329018;379373;402501
Contig 5	3186083	100770;113794;117637;140638;188017;282678;310055;505443;525424;526601;583013;681243;719172;735782;738758;842547;848379;849576;920652;1016403;1156851;1160884;1188227;1282802;1406569;1501122;1506950;1549301;1565864;1616757;1699479;1713423;1743141;1780108;1852371;1902446;1952001;2030262;2038422;2132855;2179780;2421768;2481456;2513260;2591923;2595843;2633016;2805774;2878956;2918906;2945719;2962911;29…	12430;20890;53717;196159;250804;279833;289137;356110;380461;396234;505053;561592;586284;594445;600498;640449;674156;780397;982228;998188;1019122;1129454;1184692;1268118;1286266;1312744;1423400;1489552;1491306;1514443;1524200;1540787;1544319;1666155;1694353;1697000;1794693;1802212;1813589;1875440;1951593;1965015;1973862;2024537;2030117;2066690;2069886;2233709;2240422;2329749;2343848;2630095;263664…
Contig 50	432654	87348;189866;209738;300524;379849;380854;383006;388542	75480;81343;95792;154389;183244;211729;260397;290549;294524;298933;306205;384988
Contig 53	387519	17741;45104;45345;47641;50699;50938;55099;129707;294466	16627;19365;22019;99326;177994;281428;286327
Contig 54	378070	121987;191069;249701;286811;355331;357999	36407;44412;59846;65964;125466;290281
Contig 55	321788	5179;13171;90126;143245;178673;237136;246169;246264;249037;275780;286995;298390;309620	60967;94526;123819;139263;156050;204821;245868;245875;246412;266685;285259;296648;307788
Contig 56	316074	39155;48311;126849;146324;163255;176789;275325	74168;232668;244012;273982;285963
Contig 57	272674	11075;51070;107695;116809;157829;193831	22219;22230;87714;98357;156798
Contig 59	258863	20840;71626;96882;196830;205402;208545;233499;233985	35791;148489;180901;257843
Contig 60	233019	102617;107042;111074;171536
Contig 61	180019	18717;168064	97318;138325;146231;176753
Contig 62	179904	13323;65012;109071;112942	84638
Contig 63	173810	62106;62585;67708;132730;133209;138316	36174;106781
Contig 64	164790	3461;47703;106425;135787	1883
Contig 65	162634	2435;111274;120495;124527	42408;109687
Contig 66	154368	46407	42321
Contig 67	129147	89574;111057;112186	25212;57925;65321;90618;117341
Contig 68	126088		123990
Contig 69	90601	51067	19456;73227
Contig 7	3115268	33322;42272;218437;288115;347182;401026;529449;531518;534109;590464;622007;942772;1004143;1014238;1043491;1052183;1055450;1195292;1235527;1371020;1490216;1572357;1598289;1599214;1757679;1820726;1864557;1906707;2002162;2022846;2034768;2041271;2081046;2098109;2101297;2101366;2174751;2398260;2417468;2508597;2514698;2528433;2562597;2606118;2653326;2684658;2687038;2707622;2813464;3095255	147678;240622;307635;343416;365458;453491;516911;644226;650410;657764;873415;877120;908057;908456;912074;916729;955840;1067185;1088887;1142242;1184372;1187734;1233099;1357393;1477943;1513697;1514252;1559120;1610445;1642140;1668609;1692415;1692976;1696452;1766020;1809987;1825034;1893380;1934373;2100947;2101149;2331888;2368978;2369312;2376874;2489306;2523960;2534064;2541440;2558083;2584427;2625913;…
Contig 70	11440
Contig 8	3066469	297766;304435;332763;355052;362438;380230;397221;448645;452626;465648;542365;544851;746186;1112166;1124951;1132830;1141035;1423289;1457378;1534627;1622447;1647860;1695173;1708295;1766028;1799079;1833357;1857386;1866459;1902917;1965152;2133252;2137348;2165965;2170060;2198674;2202774;2223128;2235966;2288133;2313105;2336810;2385021;2417017;2489290;2572015;2593536;2596309;2600030;2776361;2808958;2840…	80019;128346;211215;233725;310171;370266;503996;509548;659933;772056;803224;894204;895839;962645;983856;1027725;1125224;1341732;1449456;1453404;1503935;1552499;1618758;1629816;1652782;1666452;1677964;1729907;1878747;1934844;1982946;2132384;2143466;2144697;2165097;2176197;2177422;2197804;2208884;2210110;2222235;2253335;2273718;2352188;2419803;2474209;2492540;2505220;2546614;2560173;2575050;2658530…

### Sheet: Sanger
search file: FungiDB-36_PsojaeP6497_Genome.fasta
search pattern: TTTAGGG
sequence id	sequence length	start positions of forward hits	start positions of reverse hits
>JH159151 | organism=Phytophthora_sojae_strain_P6497 | version=2015-03-14 | length=13391543 | SO=supercontig	13391543	99111;117572;164155;193349;220199;231477;232910;246771;255106;285860;398461;402103;468496;480520;524688;533791;592333;908027;1082710;1092170;1152838;1155989;1156838;1159221;1183377;1195734;1262615;1282628;1322764;1350628;1369317;1370185;1392721;1416426;1536340;1566332;1601081;1739246;1825705;1959218;1996826;2034502;2120677;2162040;2181191;2282215;2587907;2722763;2725019;2735073;2761934;2884197;31…	5220;104769;111558;119549;142690;279670;393034;479517;585506;1048840;1084558;1126971;1158723;1272515;1306420;1316894;1404485;1421905;1555911;1617113;1660167;1697047;1698454;1792823;1946339;1963305;1982471;1985728;2038811;2111419;2140789;2195584;2428001;2438367;2439985;2510238;2518463;2563064;2614860;2717212;2719506;2728644;2734114;2742226;2879694;3098441;3100217;3119174;3171039;3176575;3178726;31…
>JH159152 | organism=Phytophthora_sojae_strain_P6497 | version=2015-03-14 | length=11587142 | SO=supercontig	11587142	5299;16768;26929;98177;171456;172037;179425;184930;224445;270186;358687;360603;405928;485710;621317;669284;685104;701282;712216;826602;834434;994002;1059547;1086918;1094617;1106630;1115382;1117782;1168373;1173364;1314068;1327578;1404107;1594205;1665447;1736489;1783945;1789019;1829972;1894061;1906636;1937181;1970052;2173560;2199892;2219284;2261228;2350352;2369169;2397483;2419308;2481991;2537411;26…	5447;12956;19417;31561;32364;108759;145525;309662;336881;336925;349361;349405;396598;399804;470722;552341;590523;687792;696913;863278;971658;1115322;1130695;1175201;1179807;1250989;1260742;1274757;1399710;1410628;1450682;1463034;1470043;1473384;1477550;1589389;1643441;1645832;1648079;1711341;1749022;1836677;1891838;1966204;2043462;2067442;2078036;2085027;2103244;2576694;2603344;2617387;2653767;26…
>JH159153 | organism=Phytophthora_sojae_strain_P6497 | version=2015-03-14 | length=10773376 | SO=supercontig	10773376	112093;135187;187859;338821;444931;502901;587832;594379;878823;892922;982249;988962;1153340;1156536;1193109;1198689;1249364;1258210;1271632;1347785;1409648;1421025;1428544;1523459;1526106;1562529;1684356;1687888;1704476;1714233;1737371;1739125;1805271;1912533;1939011;1957168;2013569;2068804;2174589;2210352;2282589;2366529;2472770;2544861;2550914;2559075;2583767;2640307;2749044;2764817;2798914;286…	10774;10897;17736;121921;217098;254027;259967;261414;278603;305416;345366;418547;591458;628630;632552;711215;743019;800894;1042891;1089815;1184804;1192964;1271224;1320779;1370861;1443129;1480096;1509814;1520980;1611927;1662811;1679374;1721726;1727554;1822104;1942488;2010034;2037374;2041407;2177308;2194145;2271935;2336448;2337645;2343477;2408168;2411144;2427754;2465683;2499018;2562346;2618759;2619…
>JH159154 | organism=Phytophthora_sojae_strain_P6497 | version=2015-03-14 | length=7609242 | SO=supercontig	7609242	22918;49624;65085;119446;322264;323738;396382;452955;454053;455151;456208;457666;458723;459780;460837;462547;463645;464702;465759;476565;477622;478679;479777;488432;641381;680692;681853;693419;759015;823015;849974;1100462;1127525;1179354;1179398;1223315;1237369;1561107;1577858;1599652;1654530;1723865;1898105;1932346;1952465;1996558;2009606;2024294;2155681;2157995;2292449;2454759;2542750;2559253;2…	23057;50959;55276;59569;65835;82511;216099;261911;331749;340243;412391;466601;468161;469218;470275;471291;472438;473454;474470;550391;664250;667763;697242;802087;839948;843970;848387;1311641;1413354;1901373;1933374;1959750;1996603;2059972;2074600;2092931;2162332;2174753;2309132;2328668;2342346;2377354;2413296;2423361;2445028;2449071;2453171;2490545;2633282;2669259;2749323;2797737;2827496;2856358;…
>JH159155 | organism=Phytophthora_sojae_strain_P6497 | version=2015-03-14 | length=6830280 | SO=supercontig	6830280	2350;166384;187991;207012;237572;300088;363240;369098;391161;415186;420478;423583;448100;542744;685337;688691;810794;914241;961201;1007951;1108425;1155175;1297786;1415284;1439808;1450014;1455559;1524253;1631282;1657475;1679218;1680759;1693020;1719981;1740165;1743044;1768956;1788334;1808250;1865412;1877484;1897458;1902149;2048924;2332443;2339417;2352252;2407373;2407406;2407482;2409291;2410618;2417…	1;8;15;22;29;36;43;50;57;64;71;78;85;92;99;106;113;126;134;141;148;155;162;169;176;183;190;197;204;211;218;225;232;239;246;253;260;267;274;281;5333;18312;124308;189134;198162;224650;280277;303730;305481;382447;386881;463928;474907;578918;578948;642201;932202;952309;971132;1009259;1042329;1052254;1055738;1118356;1156483;1189553;1199478;1202159;1274112;1306901;1433809;1438220;1650601;1676565;167722…
>JH159156 | organism=Phytophthora_sojae_strain_P6497 | version=2015-03-14 | length=4785000 | SO=supercontig	4785000	170529;215027;226021;236097;331243;334831;342578;360454;544345;606956;701800;719050;760132;769838;859194;870187;949660;993795;1089003;1111265;1175695;1216574;1380027;1385882;1528349;1540639;1540697;1628877;1831621;1910180;1997585;2042438;2050884;2076174;2173687;2215000;2229333;2398139;2413654;2415845;2475198;2491678;2516830;2522012;2526336;2530374;2536535;2538348;2626898;2642345;2728242;2868376;2…	229865;295856;330381;361523;399800;411004;473707;583687;593402;598444;605076;608509;655995;731080;807993;825809;987825;1066370;1073463;1076275;1083436;1167944;1170470;1322131;1358776;1396565;1402426;1416853;1420372;1508750;1706466;1847418;1889038;2038001;2040850;2107357;2120926;2141640;2520425;2544752;2632317;2778554;2828246;2843815;2854833;2857604;2863543;2870137;2945389;3059198;3134537;3191636;…
>JH159157 | organism=Phytophthora_sojae_strain_P6497 | version=2015-03-14 | length=4006126 | SO=supercontig	4006126	8632;124336;126494;271427;372625;379256;395969;479645;480042;482053;536135;590241;684466;739375;739395;867126;888604;889734;917838;946036;1145542;1178645;1283685;1292256;1306481;1329108;1358867;1359444;1367669;1389537;1404468;1441622;1649463;1651953;1654634;1656183;1660836;1680476;1687828;1744566;1754997;1903982;1948227;1975133;2004495;2207103;2244160;2270012;2305021;2361438;2376846;2499683;25806…	17858;80034;168613;168767;170453;233438;299017;335001;400424;428979;445949;449371;451894;454799;595549;598750;628144;671248;682521;696552;772022;806210;835482;842880;868169;894889;919817;949343;987253;993105;1051799;1095448;1103676;1130958;1181296;1184928;1302850;1380383;1380624;1397154;1674042;1687508;1687749;1802531;1812536;1872977;1902398;2217506;2218683;2230037;2257548;2360230;2368721;2373493…
>JH159158 | organism=Phytophthora_sojae_strain_P6497 | version=2015-03-14 | length=3549547 | SO=supercontig	3549547	271851;275948;317956;430026;442760;481624;482480;489775;524898;557278;634243;639826;669467;686383;984477;995358;1022436;1059174;1093839;1232912;1250020;1262405;1279171;1290610;1313585;1352509;1373053;1415310;1432398;1498367;1503248;1510710;1680955;1827322;1879936;2032731;2126194;2126361;2150485;2186866;2192704;2327959;2332390;2336413;2525264;2543067;2594768;2642968;2647392;2650458;2730387;2761907…	69057;74087;125644;131699;155376;201894;226898;272099;275566;277040;278559;460837;521524;558758;580207;687195;698933;713901;729599;757538;795755;889459;898794;1008647;1109974;1146987;1238899;1305329;1317195;1327837;1342465;1387849;1427900;1461510;1610885;1620406;1679705;1714773;1782557;1784641;1852707;1853768;1856318;1871915;1906405;1919424;1987845;2052629;2055142;2216010;2353284;2360355;2525527;…
>JH159159 | organism=Phytophthora_sojae_strain_P6497 | version=2015-03-14 | length=3285870 | SO=supercontig	3285870	8953;73692;126124;154410;301674;339958;340302;349969;460473;502290;522860;603653;629955;637251;737783;758427;794934;897084;941117;958345;965760;972045;984839;985459;993662;999219;1053153;1235689;1277212;1296179;1298201;1335576;1398285;1413336;1420118;1589087;1631103;1663025;1756197;1864900;1906851;1939210;1939931;1940601;2089601;2110152;2152573;2188357;2229326;2343920;2369605;2377173;2440671;2458…	7;14;21;28;35;42;49;56;63;70;77;84;91;98;105;112;119;126;133;140;147;154;161;168;175;3896;21184;61245;73318;255679;339925;353936;365650;374317;517631;614175;624977;782705;841497;929251;949400;1000119;1001862;1032243;1064665;1087776;1190962;1193745;1244012;1261895;1322421;1324719;1331717;1362973;1393455;1394787;1474068;1474101;1602695;1612818;1620052;1683988;1691878;1839388;1877427;1884200;1917340…
>JH159160 | organism=Phytophthora_sojae_strain_P6497 | version=2015-03-14 | length=2388181 | SO=supercontig	2388181	92805;179862;288870;381401;432603;458335;476619;498016;501499;800273;865518;880284;910428;932035;949794;955635;1086822;1133470;1210859;1272150;1420117;1424988;1444758;1489511;1611979;1757289;1761363;1765746;1823208;1881828;1899993;1900176;1969702;2008991;2038559;2053889;2141281;2242824;2310885;2320968;2324015	2;9;16;23;30;37;44;51;58;65;72;79;86;93;100;107;114;121;128;135;142;149;156;163;170;177;184;191;198;205;212;219;226;233;240;247;40901;51271;55435;133182;157210;161972;166857;222524;297241;410973;426922;442257;483509;491235;496258;501151;766930;806753;853781;877080;877107;877334;964086;978541;1001331;1006662;1100757;1102619;1112290;1198188;1200829;1204868;1209266;1280678;1333810;1355344;1444910;14…
>JH159161 | organism=Phytophthora_sojae_strain_P6497 | version=2015-03-14 | length=2192408 | SO=supercontig	2192408	94295;270234;272153;281440;299668;350998;617746;642792;649166;758786;905844;952494;1172909;1174469;1181472;1187464;1210089;1213705;1246727;1328342;1376803;1420865;1489236;1528530;1552348;1677599;1689252;1718648;1732291;1875021;1991097;2045795;2059978;2132634;2146459	74566;95575;108051;214813;258485;289278;387063;391188;450691;466788;477385;493213;494010;618695;639430;645411;652225;718173;774143;807917;820058;847719;916230;924722;925906;928220;979493;1019353;1070256;1088202;1173752;1185418;1186485;1245979;1285401;1306132;1309752;1392156;1411778;1461892;1541356;1591105;1599550;1667075;1693248;1694522;1752599;1812557;1855656;1870136;1880873;1892225;1972379;1993…
>JH159162 | organism=Phytophthora_sojae_strain_P6497 | version=2015-03-14 | length=2105860 | SO=supercontig	2105860	17201;48010;73514;169229;325316;332716;339999;368478;404720;482185;703122;705654;708640;729276;830913;989231;1017117;1053430;1073161;1087753;1120113;1163921;1175430;1222419;1431724;1435986;1448637;1459504;1482792;1609506;1621487;1651457;1662801;1820491	17349;155696;187360;297555;316899;444517;462438;467600;504536;510572;691756;696851;696858;699450;718078;737073;840478;854967;860749;898492;1023615;1092757;1115054;1131411;1141403;1170461;1332306;1364409;1383266;1479682;1482346;1620144;1718680;1732214;1767810;1846348;1855506;1991668;2010781;2043282;2082183
>JH159163 | organism=Phytophthora_sojae_strain_P6497 | version=2015-03-14 | length=2041583 | SO=supercontig	2041583	76621;80205;233204;281903;399762;452725;458552;497886;563498;579647;593528;595876;603343;609734;631921;683633;727064;727087;869119;979535;994117;996849;1009518;1131788;1134819;1160429;1160908;1166014;1261748;1267332;1359172;1418464;1418519;1440273;1596285;1602264;1659663;1941626;2031385	3;10;17;24;31;38;45;52;59;66;73;80;87;94;101;108;115;122;129;136;143;150;157;164;171;178;185;192;199;206;213;220;227;234;241;269;86560;111832;202036;340078;409704;415674;482941;504022;573659;601165;624406;652838;725455;749132;749679;903055;1021948;1022426;1040113;1059076;1134738;1210170;1538802;1645777;1900708;1904737;1909150;1922481
>JH159164 | organism=Phytophthora_sojae_strain_P6497 | version=2015-03-14 | length=1806347 | SO=supercontig	1806347	113749;145295;175423;364127;398356;418356;467276;515852;549998;559587;572990;706059;732396;738258;846643;889033;890868;996478;1044367;1148282;1195968;1232291;1265557;1382127;1401293;1600023;1656641;1665755;1706781;1752914	27297;129207;129599;141326;144753;147283;173797;317988;326713;422274;572429;601795;649280;651726;681207;732074;748629;813654;1084825;1084869;1151194;1338565;1365187;1421379;1490805;1524623;1571173;1571184;1636660;1647303;1705750
>JH159165 | organism=Phytophthora_sojae_strain_P6497 | version=2015-03-14 | length=1143705 | SO=supercontig	1143705	95895;255151;263317;461979;574870;576331;618181;684429;696201;925678;1051977	15109;27967;65288;120415;124207;170938;253003;287105;295281;309149;327202;359413;370171;395821;413043;608958;816558;837881;912638;917539
>JH159166 | organism=Phytophthora_sojae_strain_P6497 | version=2015-03-14 | length=803425 | SO=supercontig	803425	85406;158740;287117;337976;390940;457759;529883;601799;640988;705048;710079;759506;764301;769097;774728	22106;34384;49850;105483;105940;174604;217962;258719;278082;368813;373953;397229;401878;429868;500417;523385
>JH159167 | organism=Phytophthora_sojae_strain_P6497 | version=2015-03-14 | length=391904 | SO=supercontig	391904	26043;33485;51983;59827;150007;165495;175800;229717;277033;278623;375781;377401	102212;146027;180192;188862;190879;217489;217941;224046;295495;302018;341746;346726;349566
>JH159168 | organism=Phytophthora_sojae_strain_P6497 | version=2015-03-14 | length=670814 | SO=supercontig	670814	29354	20247;20254;20261;20268;20275;20282;20289;20296;20303;20310;20317;20324;20331;20338;20345;20352;20359;20366;20373;20380;20387;20394;20401;20408;20415;20422;20429;20436;20443;20450;20457;20464;20471;20478;20485;20492;20499;20506;20527;20541;38232;46567;460372
>JH159169 | organism=Phytophthora_sojae_strain_P6497 | version=2015-03-14 | length=294910 | SO=supercontig	294910	118797;124020;192368	7;14;21;28;35;42;49;56;63;70;77;84;91;98;105;112;119;126;133;140;147;154;161;168;175;182;189;196;203;210;217;224;231;238;245;252;259;266;273;280;287;294;301;308;315;322;329;336;343;350;357;364;371;378;385;392;399;406;413;420;3266;3282;79923;188008
>JH159170 | organism=Phytophthora_sojae_strain_P6497 | version=2015-03-14 | length=340015 | SO=supercontig	340015	74547;263126	6644;78018;115131;193571;266585
>JH159171 | organism=Phytophthora_sojae_strain_P6497 | version=2015-03-14 | length=320622 | SO=supercontig	320622	86353;86367;95062;194995;213095;264699;266902;303116	181544;209118;233689;258421;258873
>JH159172 | organism=Phytophthora_sojae_strain_P6497 | version=2015-03-14 | length=379513 | SO=supercontig	379513
>JH159173 | organism=Phytophthora_sojae_strain_P6497 | version=2015-03-14 | length=187360 | SO=supercontig	187360	100545;109595;131022;159364;165933;180983	32050;46207;110470;119065;121661;150010;164207;179247
>JH159174 | organism=Phytophthora_sojae_strain_P6497 | version=2015-03-14 | length=170655 | SO=supercontig	170655
>JH159175 | organism=Phytophthora_sojae_strain_P6497 | version=2015-03-14 | length=150928 | SO=supercontig	150928	25701;32866;43099;47520;66584	3072;128371;132764
>JH159176 | organism=Phytophthora_sojae_strain_P6497 | version=2015-03-14 | length=153997 | SO=supercontig	153997	19470;76549;94201;147883	50271;90222;134412
>JH159177 | organism=Phytophthora_sojae_strain_P6497 | version=2015-03-14 | length=130550 | SO=supercontig	130550	12940;19465;60414;90652;114267	52524
>JH159178 | organism=Phytophthora_sojae_strain_P6497 | version=2015-03-14 | length=147188 | SO=supercontig	147188	19306;109330;111667
>JH159179 | organism=Phytophthora_sojae_strain_P6497 | version=2015-03-14 | length=113226 | SO=supercontig	113226	3687;4139;88517;92847;94468;95299	51294;63781;87253
>JH159180 | organism=Phytophthora_sojae_strain_P6497 | version=2015-03-14 | length=66549 | SO=supercontig	66549		53293
>JH159181 | organism=Phytophthora_sojae_strain_P6497 | version=2015-03-14 | length=53937 | SO=supercontig	53937		15533
>JH159182 | organism=Phytophthora_sojae_strain_P6497 | version=2015-03-14 | length=41956 | SO=supercontig	41956	14985
>JH159183 | organism=Phytophthora_sojae_strain_P6497 | version=2015-03-14 | length=46552 | SO=supercontig	46552	542;5197;14514;14731;34343;37407	20298;20515;30636;38165
>JH159184 | organism=Phytophthora_sojae_strain_P6497 | version=2015-03-14 | length=36180 | SO=supercontig	36180		18102
>JH159185 | organism=Phytophthora_sojae_strain_P6497 | version=2015-03-14 | length=32414 | SO=supercontig	32414	1094;21408;24961
>JH159186 | organism=Phytophthora_sojae_strain_P6497 | version=2015-03-14 | length=36306 | SO=supercontig	36306
>JH159187 | organism=Phytophthora_sojae_strain_P6497 | version=2015-03-14 | length=21383 | SO=supercontig	21383
>JH159188 | organism=Phytophthora_sojae_strain_P6497 | version=2015-03-14 | length=20733 | SO=supercontig	20733
>JH159189 | organism=Phytophthora_sojae_strain_P6497 | version=2015-03-14 | length=18840 | SO=supercontig	18840	7542;9387
>JH159190 | organism=Phytophthora_sojae_strain_P6497 | version=2015-03-14 | length=17818 | SO=supercontig	17818	7978
>JH159191 | organism=Phytophthora_sojae_strain_P6497 | version=2015-03-14 | length=17393 | SO=supercontig	17393
>JH159192 | organism=Phytophthora_sojae_strain_P6497 | version=2015-03-14 | length=18681 | SO=supercontig	18681		513
>JH159193 | organism=Phytophthora_sojae_strain_P6497 | version=2015-03-14 | length=13826 | SO=supercontig	13826
>JH159194 | organism=Phytophthora_sojae_strain_P6497 | version=2015-03-14 | length=15048 | SO=supercontig	15048
>JH159195 | organism=Phytophthora_sojae_strain_P6497 | version=2015-03-14 | length=14372 | SO=supercontig	14372
>JH159196 | organism=Phytophthora_sojae_strain_P6497 | version=2015-03-14 | length=44168 | SO=supercontig	44168
>JH159197 | organism=Phytophthora_sojae_strain_P6497 | version=2015-03-14 | length=44625 | SO=supercontig	44625
>JH159198 | organism=Phytophthora_sojae_strain_P6497 | version=2015-03-14 | length=10988 | SO=supercontig	10988
>JH159199 | organism=Phytophthora_sojae_strain_P6497 | version=2015-03-14 | length=10529 | SO=supercontig	10529
>JH159200 | organism=Phytophthora_sojae_strain_P6497 | version=2015-03-14 | length=9857 | SO=supercontig	9857
>JH159201 | organism=Phytophthora_sojae_strain_P6497 | version=2015-03-14 | length=9680 | SO=supercontig	9680
>JH159202 | organism=Phytophthora_sojae_strain_P6497 | version=2015-03-14 | length=10985 | SO=supercontig	10985
>JH159203 | organism=Phytophthora_sojae_strain_P6497 | version=2015-03-14 | length=9095 | SO=supercontig	9095
>JH159204 | organism=Phytophthora_sojae_strain_P6497 | version=2015-03-14 | length=9036 | SO=supercontig	9036	329
>JH159205 | organism=Phytophthora_sojae_strain_P6497 | version=2015-03-14 | length=8678 | SO=supercontig	8678
>JH159206 | organism=Phytophthora_sojae_strain_P6497 | version=2015-03-14 | length=40092 | SO=supercontig	40092
>JH159207 | organism=Phytophthora_sojae_strain_P6497 | version=2015-03-14 | length=9001 | SO=supercontig	9001
>JH159208 | organism=Phytophthora_sojae_strain_P6497 | version=2015-03-14 | length=7967 | SO=supercontig	7967	3842
>JH159209 | organism=Phytophthora_sojae_strain_P6497 | version=2015-03-14 | length=7839 | SO=supercontig	7839
>JH159210 | organism=Phytophthora_sojae_strain_P6497 | version=2015-03-14 | length=7750 | SO=supercontig	7750
>JH159211 | organism=Phytophthora_sojae_strain_P6497 | version=2015-03-14 | length=7513 | SO=supercontig	7513
>JH159212 | organism=Phytophthora_sojae_strain_P6497 | version=2015-03-14 | length=9208 | SO=supercontig	9208
>JH159213 | organism=Phytophthora_sojae_strain_P6497 | version=2015-03-14 | length=7554 | SO=supercontig	7554		2332
>JH159214 | organism=Phytophthora_sojae_strain_P6497 | version=2015-03-14 | length=40116 | SO=supercontig	40116
>JH159215 | organism=Phytophthora_sojae_strain_P6497 | version=2015-03-14 | length=6799 | SO=supercontig	6799
>JH159216 | organism=Phytophthora_sojae_strain_P6497 | version=2015-03-14 | length=5446 | SO=supercontig	5446
>JH159217 | organism=Phytophthora_sojae_strain_P6497 | version=2015-03-14 | length=8380 | SO=supercontig	8380
>JH159218 | organism=Phytophthora_sojae_strain_P6497 | version=2015-03-14 | length=5191 | SO=supercontig	5191
>JH159219 | organism=Phytophthora_sojae_strain_P6497 | version=2015-03-14 | length=4952 | SO=supercontig	4952
>JH159220 | organism=Phytophthora_sojae_strain_P6497 | version=2015-03-14 | length=4619 | SO=supercontig	4619
>JH159221 | organism=Phytophthora_sojae_strain_P6497 | version=2015-03-14 | length=3774 | SO=supercontig	3774
>JH159222 | organism=Phytophthora_sojae_strain_P6497 | version=2015-03-14 | length=3758 | SO=supercontig	3758
>JH159223 | organism=Phytophthora_sojae_strain_P6497 | version=2015-03-14 | length=3312 | SO=supercontig	3312
>JH159224 | organism=Phytophthora_sojae_strain_P6497 | version=2015-03-14 | length=3271 | SO=supercontig	3271
>JH159225 | organism=Phytophthora_sojae_strain_P6497 | version=2015-03-14 | length=3227 | SO=supercontig	3227
>JH159226 | organism=Phytophthora_sojae_strain_P6497 | version=2015-03-14 | length=3053 | SO=supercontig	3053
>JH159227 | organism=Phytophthora_sojae_strain_P6497 | version=2015-03-14 | length=2739 | SO=supercontig	2739
>JH159228 | organism=Phytophthora_sojae_strain_P6497 | version=2015-03-14 | length=2425 | SO=supercontig	2425
>JH159229 | organism=Phytophthora_sojae_strain_P6497 | version=2015-03-14 | length=2407 | SO=supercontig	2407
>JH159230 | organism=Phytophthora_sojae_strain_P6497 | version=2015-03-14 | length=2145 | SO=supercontig	2145
>JH159231 | organism=Phytophthora_sojae_strain_P6497 | version=2015-03-14 | length=2122 | SO=supercontig	2122
>JH159232 | organism=Phytophthora_sojae_strain_P6497 | version=2015-03-14 | length=2035 | SO=supercontig	2035
