## Supplementary material for "Long transposon-rich centromeres in an oomycete reveal divergence of centromere features in Stramenopila-Alveolata-Rhizaria lineages": S4 File

### Sheet: S4A File
S4A File - Sequences used for phylogenetic tree in Figure 5C
Order	Superfamily	Organism	Accession no.	RT, Reverse transcriptase domain sequence		Full-length protein		RT, Reverse transcriptase domain
LTR	Copia	Arabidopsis thaliana	BAB84015.1	>BAB84015.1:982-1228 polyprotein [Arabidopsis thaliana]		>BAB84015.1 polyprotein [Arabidopsis thaliana]		RVT_2 | pfam07727 (cl06662: RVT_2 Superfamily)
				NHTWDLVPPPPSHVTIVGCRWIFTKKYNSDGSLNRYKARLVAKGYNQRPGLDYAETFSPVIKSTSIRIVLGVAVDRSWPIRQLDVNNAFLQGTLTDDVYMSQPPGFIDKDRPNYVCKLRKALYGLKQAPRAWYVELRNYLLTIGFVNSVSDTSLFVLQRGKSIVYMLVYVDDILITGNDPTLLHNTLDNLSQRFSVKDHEELHYFLGIEAKRVPTGLHLSQRRYILDLLARTNMITAKPVTTPMAPS		MAAHAEELVLNNTSILNVNMSNVTKLTSTNYLMWSRQVHALFDGYELAGFLDGSTTMPPATIGTDAAPRVNPDYTRWKRQDKLIYSAVLGAISMSVQPAVSRATTAAQIWETLRKIYANPSYGHVTQLRTQLKQWTKGTKTIDDYMQGLVTRFDQLALLGKPMDHDEQVERVLENLPEEYKPVIDQIAAKDTPPTLTEIHERLLNHESKILAVSSATVIPITANAVSHRNTTTTNNNNNGNRNNRYDNRNNNNNSKPWQQSSTNFHPNNNQSKPYLGKCQICGVQGHSAKRCSQLQHFLSSVNSQQPPSPFTPWQPRANLALGSPYSSNNWLLDSGATHHITSDFNNLSLHQPYTGGDDVMVADGSTIPISHTGSTSLSTKSRPLNLHNILYVPNIHKN…
LTR	Gypsy	Arabidopsis thaliana	AF128395 (AAD17358.1)	>AAD17358.1:423-583 contains similarity to reverse transcriptase (Pfam: PF00078, Score=137.6, E=2.3e-37, N=1) and CCHC-type zinc fingers (Pfam: PF00098, Score=18.3, E=0.024, N=2) [Arabidopsis thaliana]		>AAD17358.1 contains similarity to reverse transcriptase (Pfam: PF00078, Score=137.6, E=2.3e-37, N=1) and CCHC-type zinc fingers (Pfam: PF00098, Score=18.3, E=0.024, N=2) [Arabidopsis thaliana]		RVT_1 | pfam00078 (cd01647: RT_LTR)
				VKKKDWSFRLCIDYRGLNQVTMKKKYPLPRINELLDQLRGATCFSKIDFTSGYHQIPIAEAYVRKTAFKTRYGHFEFVVMPFGLTNAPAAFMRLMNSVFQEFLDEFVIIFIDDILVYSKSPEEHEVHLMRVMEKLWEQKLFAKLSKCSFWQREMGFLGHIF		MVRGAGVRGRGRGRGQVLEGTGESDGHSATVEQSVGSQPEFVEHGVGDGLEVGLAGLLRQLLERLPGVVPVQTPDAPRVVEVQQRAAVAEAVPSYLRMIEQLQRIGIGCPVENRVDLAVHFLEGDAHLLWRSVTARRRQADMSWADFMAEFNAKYFPQEAFDLMEARFLELRQAGQGGRAGCFSCGSLDHKVADCTQRAETRECYHCRERGHLRPNWTLLVGGVEAHVLFDSGASHCFITFESASRGNIRGDPGEQFGAVKVDGGQFLAVLGRAKGVDIQIEGESMPADLIISPVELYDVILRMDWLDLYRVHLDCHCGRVSFERPEGRLVYQGVEKMIEKGCEAYLVTISTPESVGQVAGLPPSRSDPFMIELEPGTASLSKAPYRMAPAEMAKVKKQ…
LTR	Ctf-1	Passalora fulva (Cladosporium fulvum)	AAF21678.1	>AAF21678.1:364-525 pol polyprotein, partial [Passalora fulva]		>AAF21678.1 pol polyprotein, partial [Passalora fulva]		RVT_1 | pfam00078 (cd01647: RT_LTR)
				VPKANGKLRLVQDYRKLNEITIKNRYPLPNIEEAQDRLTGSDWYTKIDLRDAFYAIRMAEGEEWKTAFRTRYGLYEFLVMPMGLTNAPASCQDLVNETLRDLLDVCVVAYMDDILVYTKGSLQEHTKQVQDVFERLTKSGFKTAPEKCEFHKKEVKFLGFII		NDRYRIPHTVRNIRIKRIAQHGAARTRTLLRNAEDPGTSSSTDVDTERLAPGSSGGLETRSTTFHIRTGKRINSPGMSDRRELCNTEKAQASPTTTVFRTKIIVNGHKTDAMIDSGASGNFASESFVTRNRIATCKKKEGYELIAVDGSSLPSVERETIPLPLAIQRHHEEITLDVTDMASHDIVLGMPWLRKHNPVIDWRRGVLTFRECECVIDIQPAQWQRSLADEARKQLNRIQLAPTRRTEEPPSTGTDTGVGPPGHEVTGSDGSNAPSKDTNISELSIPKEYRKWSRLFEEERGKDALPKHQPWDHKINIQPGKEPPWGPLYQMSEKELQTLREWLKEKLAKGWIRRSTSSAGTPCMFVPKANGKLRLVQDYRKLNEITIKNRYPLPNIEEAQD…
LTR	Copia	Drosophila melanogaster	P04146	>sp|P04146.3|COPIA_DROME:920-1162 RecName: Full=Copia protein; AltName: Full=Gag-int-pol protein; Contains: RecName: Full=Copia VLP protein; Contains: RecName: Full=Copia protease		>sp|P04146.3|COPIA_DROME RecName: Full=Copia protein; AltName: Full=Gag-int-pol protein; Contains: RecName: Full=Copia VLP protein; Contains: RecName: Full=Copia protease		RVT_2 | pfam07727 (cl06662: RVT_2 Superfamily)
				NNTWTITKRPENKNIVDSRWVFSVKYNELGNPIRYKARLVARGFTQKYQIDYEETFAPVARISSFRFILSLVIQYNLKVHQMDVKTAFLNGTLKEEIYMRLPQGISCNSDNVCKLNKAIYGLKQAARCWFEVFEQALKECEFVNSSVDRCIYILDKGNINENIYVLLYVDDVVIATGDMTRMNNFKRYLMEKFRMTDLNEIKHFIGIRIEMQEDKIYLSQSAYVKKILSKFNMENCNAVSTPL		MDKAKRNIKPFDGEKYAIWKFRIRALLAEQDVLKVVDGLMPNEVDDSWKKAERCAKSTIIEYLSDSFLNFATSDITARQILENLDAVYERKSLASQLALRKRLLSLKLSSEMSLLSHFHIFDELISELLAAGAKIEEMDKISHLLITLPSCYDGIITAIETLSEENLTLAFVKNRLLDQEIKIKNDHNDTSKKVMNAIVHNNNNTYKNNLFKNRVTKPKKIFKGNSKYKVKCHHCGREGHIKKDCFHYKRILNNKNKENEKQVQTATSHGIAFMVKEVNNTSVMDNCGFVLDSGASDHLINDESLYTDSVEVVPPLKIAVAKQGEFIYATKRGIVRLRNDHEITLEDVLFCKEAAGNLMSVKRLQEAGMSIEFDKSGVTISKNGLMVVKNSGMLNNVPV…
LTR	Gypsy	Drosophila melanogaster	AAB50148	>AAB50148.1:239-396 reverse transcriptase polyprotein, partial [Drosophila melanogaster]		>AAB50148.1 reverse transcriptase polyprotein, partial [Drosophila melanogaster]		RVT_1 | pfam00078 (cd01647: RT_LTR)
				GNTKKRLVIDFRKLNLKTIDDKYPIPNVVWILSNLGKARFFTTLDLKSAFHQILLAEKDRAKTAFSVGNGKYEFCRLPFGLKNAPSIFQRAIDDVVRDRIGKSCYVYVDDVIIFSNGIEDHVNDVAWVLDRLSGANMRVSKEKSFFFKESVEYLGFMV		GRTSELRSCSFFSHKSLLPYIEREIAGRTIKLLIDTGASKNYIQPLPELKNIMPVQNKFTVKSLHGCNTVKQKCFIKLFNTSVQFFILPSLSSFDAIIGLDLLKQGNATLDFKNKTLNINNEVESIQFLRCDSVNFANIENIVVPNQISNKFHTMLRNRLAVFAEPEEALPYNTNIVATIRTEDDQPIYSKLYPYPMGVSDFVNKETHALLKDGIIRPSSSPYNNPVWVVDKKGTDEEGNTKKRLVIDFRKLNLKTIDDKYPIPNVVWILSNLGKARFFTTLDLKSAFHQILLAEKDRAKTAFSVGNGKYEFCRLPFGLKNAPSIFQRAIDDVVRDRIGKSCYVYVDDVIIFSNGIEDHVNDVAWVLDRLSGANMRVSKEKSFFFKESVEYLGFMVSSG…
LTR	GypsyPi-220	Phytophthora infestans strain 220	AF490339.1	>AF490339.1_3439:3735_Frame3-translation		>AF490339.1 Phytophthora infestans strain 220 gypsy-like retrotransposon, partial sequence		RVT_1 | pfam00078 (cd01647: RT_LTR)
				VSTPRGMFWEWHVMSQGLTNDPAAFNRCVTHLLRSMRDSAPSYFDDVLVHSRAVDRKTDVEMHKEHLRQLLELMRKHKLYANLKKCIFGASEKPVLGCL		GTTGTTTTCAAAACAATTATGCGTCTTATCGAGACGCTTTGTGCCCGAACCTTGTTCAGCACAACGCGAAGCACTTGCTTCCTTCGGGACCATGTCCCTTAGCACCGCGAGGTATCTCCACCTTCTGCTCCCGNTGCGAGCACCGCTTATACGTACGAGCTGGCTGCTGCAGCCACTGGTCAGAGCCTGAGCTCAACTACTGACCTGATCGCTCCCCACTCTAGTGGGAGGCGCCCAGCGCCTGGCGACGCTGTCGCACGCCATGGTGGCACTTCGGCACATGATGTGCCCGGTCGTAAGCGTCAACGACGCCAGGGCAATCTTGCCGGAGGATAACCTCAAACTCCCATGAGCTCTGTGAGTGAGGGTAACCCCTCCACTTCACCAAGTACTGGGTAC…
LINE	LINE1	Human	AAD39215.1	>AAD39215.1:517-773 unknown [Homo sapiens]		>AAD39215.1 unknown [Homo sapiens]		RVT_1 | pfam00078 (cd01650: RT_nLTR_like)
				IPKPGRDTTKKENFRPISLMNIDAKILNKILANRIQQHIKKLIHHDQVGFIPGMQGWFNIRKSINVIQHINRAKDKNHMIISIDAEKAFDKIQQPFMLKTLNKLGIDGTYFKIIRAIYDKPTANIILNGQKLEAFPLKTGTRQGCPLSPLLFNIVLEVLARAIRQEKEIKGIQLGKEEVKLSLFADDMIVYLENPIVSAQNLLKLISNFSKVSGYKINVQKSQAFLYTNNRQTESQIMGELPFTIASKRIKYLGIQL		MTGSTSHITILTLNINGLNSAIKRHRLASWIKSQDPSVCCIQETHLTCRDTHRLKIKGWRKIYQANGKQKKAGVAILVSDKTDFKPTKIKRDKEGHYIMVKGSIQQEELTILNIYAPNTGAPRFIKQVLSDLQRDLDSHTLIMGDFNTPLSTLDRSTRQKVNKDTQELNSALHQADLIDIYRTLHPKSTEYTFFSAPHHTYSKIDHIVGSKALLSKCKRTEIITNYLSDHSAIKLELRIKNLTQSRSTTWKLNNLLLNDYWVHNEMKAEIKMFFETNENKDTTYQNLWDAFKAVCRGKFIALNAYKRKQERSKIDTLTSQLKELEKQEQTHSKASRRQEITKIRAELKEIETQKTLQKINESRSWFFERINKIDRPLARLIKKKREKNQIDTIKNDKGD…
LINE	Jockey	Drosophila melanogaster	P21328	>sp|P21328.1|RTJK_DROME:502-757 RecName: Full=RNA-directed DNA polymerase from mobile element jockey; AltName: Full=Reverse transcriptase		>sp|P21328.1|RTJK_DROME RecName: Full=RNA-directed DNA polymerase from mobile element jockey; AltName: Full=Reverse transcriptase		RVT_1 | pfam00078 (cd01650: RT_nLTR_like)
				IHKTGKTPTDVDSYRPTSLLPSLGKIMERLILNRLLTCKDVTKAIPKFQFGFRLQHGTPEQLHRVVNFALEAMENKEYAVGAFLDIQQAFDRVWHPGLLYKAKRLFPPQLYLVVKSFLEERTFHVSVDGYKSSIKPIAAGVPQGSVLGPTLYSVFASDMPTHTPVTEVDEEDVLIATYADDTAVLTKSKSILAATSGLQEYLDAFQQWAENWNVRINAEKCANVTFANRTGSCPGVSLNGRLIRHHQAYKYLGITL		MTQPTLKIGLWNARGLTRGSEELRIFLSDHDIDVMLTTETHMRVGQRIYLPGYLMYHAHHPSGNSRGGSAVIIKSRLCHSPLTPISTNDRQIARVHLQTSVGTVTVAAVYLPPAERWIVDDFKSMFAALGNKFIAGGDYNAKHAWWGNPRSCPRGKMLQEVIAHGQYQVLATGEPTFYSYNPLLTPSALDFFITCGYGMGRLDVQTLQELSSDHLPILAVLHATPLKKPQRVRLLAHNADINIFKTHLEQLSEVNMQILEAVDIDNATSLFMSKLSEAAQLAAPRNRHEVEAFRPLQLPSSILALLRLKRRVRKEYARTGDPRMQQIHSRLANCLHKALARRKQAQIDTFLDNLGADASTNYSLWRITKRFKAQPTPKSAIKNPSGGWCRTSLEKTEVF…
LTR	Gypsy (Mag)	Silkworm (Bombyx mori)	S08405	>pir||S08405:284-443 hypothetical protein 2 - silkworm transposon mag		>pir||S08405 hypothetical protein 2 - silkworm transposon mag		RVT_1 | pfam00078 (cd01647: RT_LTR)
				VRKADGGLRICADYKVTLNKVLAIDRFPVPKMEDLFSNLSGNKFFTKLDLSQAYNQIVLSERSSEYTVINTHRGLFKYSRLVYGLASSPGIFQKLMVNMFKNVPNVVVFYDDILIRNQDLDSHLKSIKEVLDILERYGLKIKRSKCEFMVTEVRYLGFII		EPGGGSRGFSTHRAPGEPGCRRQQAIVARAASAGRGGRERAPLHLLYDQNNDDTYNNFNNEQDGCGEENEPMYQMTLSNYKPVCIKVKVQNCLLKMEVDTGSALSCISKNVYDKYFSKEKLQACLLNLKFYDGSIIRPLGFINTIVKYQGVSKMLDLYVIDKGTTNLLGRQWLAELNINIKISKPTSFKIQHSNFVTEHARDYNKLINEIVSRHKSLFDGTLGKYTGGTAELIVRPDAVPIYCRARPVPYALRERVDAELDAMLAAGVIKPVDHSDWATPLVVVRKADGGLRICADYKVTLNKVLAIDRFPVPKMEDLFSNLSGNKFFTKLDLSQAYNQIVLSERSSEYTVINTHRGLFKYSRLVYGLASSPGIFQKLMVNMFKNVPNVVVFYDDILIR…
LTR	Gypsy (Maggy)	Pyricularia grisea (Magnaporthe grisea)	AAA33420.1	>AAA33420.1:286-443 reverse transcriptase [Pyricularia grisea]		>AAA33420.1 reverse transcriptase [Pyricularia grisea]		RVT_1 | pfam00078 (cd01647: RT_LTR)
				KKQGGGLRFCVDYRALNNITVKDRYPLPLVRETLNNLAGMKFFSKIDIVSAFNNIRIKKGEEYLTAFRTRFGLYESLVMPFGLTGAPATFQRYINDSLREYLDVFCTAYLDDILIYSRTRTEHEEHLKLVLEALRKAGLYANAAKCEFFVTETKFLGL		MILPAELTVGGQNLPTYALTDCGAEGKCFLDQGWAEERQLQMYPLRNPFDIEVFDGRTAESGKCTHYVRGQLRIKDHIQKNALFFVTQLAHYPIVLGMPWLKQHDPTIGFASHVITFDSDYCRRHCNMPDKPEKVKALHAVPKKSRPQYQADRPPSLREMDIAPISLQAASMYARRRSCRLYAVTLKQIDEVLAADPQNRNGPTLPETIREFADVFSPQEAEKLPPHRPSDHHIPLIEGKTPPFGPLYAMSREELIALKEWLTAELKKGFIRPSSSSVASPVLFVKKQGGGLRFCVDYRALNNITVKDRYPLPLVRETLNNLAGMKFFSKIDIVSAFNNIRIKKGEEYLTAFRTRFGLYESLVMPFGLTGAPATFQRYINDSLREYLDVFCTAYLDDIL…
LTR	MarY1	Tricholoma matsutake	BAA78625.1	>BAA78625.1:138-299 reverse transcriptase-RNase H-integrase [Tricholoma matsutake]		>BAA78625.1 reverse transcriptase-RNase H-integrase [Tricholoma matsutake]		RVT_1 | pfam00078 (cd01647: RT_LTR)
				VKKKDGSLRPVQDYRRLNNITVKNRYPLPLISELVNQLHGARYFTKLDVRWGYNNVRIKEGDEWKAAFRTNRGLFELLVMFFGLTNSPATFQTMMNDIFHDLILEGVVCIYLDDILIFTRMVEEHRRITRLVLERLRRYKLYLHQDKCEFERTKIEYLGLII		MPDSDDDDEDPEEVEEGDRIFYTAICSSHEVCATSNISQRLAEAFHKNNAAKSSTNSLLPHLHEFEDVFSKESFDSLPARKPWDHAIELTPGATPSSCKVYPLSPEEQRQLDQFIDEHLASGRIRPSKSPMASPFFFVKKKDGSLRPVQDYRRLNNITVKNRYPLPLISELVNQLHGARYFTKLDVRWGYNNVRIKEGDEWKAAFRTNRGLFELLVMFFGLTNSPATFQTMMNDIFHDLILEGVVCIYLDDILIFTRMVEEHRRITRLVLERLRRYKLYLHQDKCEFERTKIEYLGLIISEGQVEMDPIKVNRVTAWPTPTNKKEVQSFLGFINFYRRFIKDFSHHARLLFDLTGKEAWRWDNAQQEAFEKLKEMVTSAPILTFADDLRPFRVEADSSD…
LTR	Gypsy (Mdg3)	Drosophila melanogaster	Q94885 (T13798)	>sp|Q94885|Q94885:743-920_DROME Orf protein		>sp|Q94885|Q94885_DROME Orf protein		RVT_1 | pfam00078 (cd01647: RT_LTR)
				GFIRPSDSEYASPIVLVKKKTGDLRMCVDFRKLNKMTMKDNYPLPLIDDLLDRMNEKTVFTKLDLKNGFFHVHVKKESIKYTSFVTPLGQYEWLRMPFGLKNAPSVFQRFVNKIFADMIRENKVVVYMDDILLATENINEHLETLKEIFKRLVENKLELRIDKCEFMQSSIKYLGFII		MDDKIILNDFSLTTLKDWLRILGQNTEGTKTELIARLQDIPTAVRGDCPPEHPQKNAPPGNDIFSSLDFQNCEINTDHVSVNAMNRKESTETGSERETNMFELQQLRAELAEAKAMLNGTRSSLQFQEQQQPEQSKATVSSVIQTAQFTQAGATKENTTFHSPQRSNERAESQRFPVDALALAKETITDYDGKTCARAWITVVKNIARTFNIDDNHLRILLITKLKGNAQVWLHAHPARLIEPIDNLLDQLSLTFGEQSSKAEIRRKFESRKWKTEENFCSYYDEKMALSNGINIDDDELLDQMIEGIPLQNFRTQARIQCFSTPSEMLRAFSNIRLPARREPPVQPTDYKDAIRCANCNSRGHKADICKKPKREPGSCYACGQLGHLVAQCPTRKSVS…
LTR	Gypsy (REAL)	Alternaria alternata	BAA89272	>BAA89272.1:304-464 Pol, partial [Alternaria alternata]		>BAA89272.1 Pol, partial [Alternaria alternata]		RVT_1 | pfam00078 (cd01647: RT_LTR)
				KKPGGGLRLCIDYRALNAITKKDRYPLPLIRETLNNLSKAKWFTKLDVIAAFHKIRVAEGDEWKTAFRTRFGLFEWLVTPFGMANSPSTFQRYINWTLREFLDDFCSAYLDDVLIYTDGSLKQHQEHVRKVLRKLQDAGLQVDIKKCEFEVKSTKYLGFII		GPVKQRLGKRGALSQSLGLEPLKMDRKTHSEWSQFQEKHMRTPPITVDLIINNVANAQALVDSGCLCYSLVNKKFAYRHRLERFQIPVRIIEGVNGKLSEINEVARFSFKLHGHEETAYAYVMDLSFGEDIYLGRGWMNHNNVSVAPAKKSIFIHSTGVRVRSTEGISKQKIRQVNAAAFSALIHRHRRAPNSVQIFAASIADIDKALQPKKRVDVRALLPEQYQEYYGLFDPKAAEKLPPHRGPGVDHSIELELKDSQPPWGPLYSMSRGELLVLRKELTSLLEKGFIRVSSSPAAAPVLFAKKPGGGLRLCIDYRALNAITKKDRYPLPLIRETLNNLSKAKWFTKLDVIAAFHKIRVAEGDEWKTAFRTRFGLFEWLVTPFGMANSPSTFQRYINW…
LTR	Copia	Oryza sativa	BAA89272	>AAR88589.1:911-1156 putative copia-like retrotransposon protein [Oryza sativa Japonica Group]		>AAR88589.1 putative copia-like retrotransposon protein [Oryza sativa Japonica Group]		RVT_2 | pfam07727 (cl06662: RVT_2 Superfamily)
				NKTWHLVPPQKGRNVIDCKWVYKVKRKADGSLDRYKARLVAKGFKQRYGIDYEDTFSPVVKAATIRIVLSLAVSRGWSLRQLDVKNAFLHGVLEEEVYMKQPPGYEKKSMPNYVCKLDKALYGLKQAPRAWYSRLSTKLSELGFVPSKADTSLFFYKKGQVSIFLLIYVDDIIVASSVPDATSTLLQELSKDFALKDLGDLHYFLGIEVHKVKDGLMLSQEKYASDLLRRVGMYECKPVSTPLSTS		MAGSSSSTASTNPLFGVQVSEKLTKGNYALWSAQVLAAIRGARLDGHITGATAAPSMEIEKTASDKTTEKIVNPAYQEWFASDQQVLGFLLSTLSRDILTQVATASTAAQAWQQVCAMFTAQTKARSLNVRLTLTNTQKGNMSISEYCGKMKALADEIASSGKPLDEEDLVAYVLNGLDDDFEPVVSAIVARNESTTMAEVYSQLLNFENRQALRQAHASANAAVVVFSVVAAAAVAHVGAAILLLQDVGAALEEIRLGVCWHRYDETYVPDERSAAAAAAYGIDTNWYLDTGATDHITNELDKLDVREKYKGGDKIHTASGAGMEIKHIGDSVIHTPTRELHLKNILHVPQAKKNLISAHRLAMDNFAFLEVHSNYFLIKDRATRNTILKGRCRRRLY…
LTR	Gypsy (Skippy)	Fusarium oxysporum	S60179	>pir||S60179:364-525 pol polyprotein homolog - fungus (Fusarium oxysporum) retrotransposon skippy		>pir||S60179 pol polyprotein homolog - fungus (Fusarium oxysporum) retrotransposon skippy		RVT_1 | pfam00078 (cd01647: RT_LTR)
				VPKPNSNKLRLVVDYRQLNEITEKDRTSLPLITELKDRLFGKKWFTALDLKSAYNLIRIKEADEWKTAFRTKYGLFEYLVMPFGLTNAPAVFQRMITNVLREYLDIFVVCYLDDILIFSDTEEEHTEHVHKVLKALQDANMLVEPTKSHFHQSQVTYLGHEI		RRKSRHHPRPRGRKDGSCLSTKISHPERMSRRHQLHQERMQHGSPMGKRHAPSVTERQIGEKSEAKLPKKALRMATKGRQRTCLELKVRIKGKWLSALVDSGADMNFISPTTVNELRLPWKDKNDPYTVHDGQGETYLYENGNITREIDHLKVFVNGKNQGIDFDIIPVWRYDLVLGYPWLLRYNPQFNWRTGQVDCEDHPSDDESDSGYDTRSRTSTEESSEDRSGKVPPIPKGTRHKYHKGKVKCIRRTIASLKGQFKQLDQDIKQMKQIAAKESDERLKNIPPEYRIYEKLFQEELDTKLPQHTDYDIEIVLKDGKNPKFFPIYNLSQDELGTLREWINDMIRKGYIRPSKSSAGFPVMFVPKPNSNKLRLVVDYRQLNEITEKDRTSLPLITELK…
LTR	Copia (Tnt1)	Nicotiana tabacum	P10978	>sp|P10978.1|POLX_TOBAC:840-1088 RecName: Full=Retrovirus-related Pol polyprotein from transposon TNT 1-94; Includes: RecName: Full=Protease; Includes: RecName: Full=Reverse transcriptase; Includes: RecName: Full=Endonuclease		>sp|P10978.1|POLX_TOBAC RecName: Full=Retrovirus-related Pol polyprotein from transposon TNT 1-94; Includes: RecName: Full=Protease; Includes: RecName: Full=Reverse transcriptase; Includes: RecName: Full=Endonuclease		RVT_2 | pfam07727 (cl06662: RVT_2 Superfamily)
				NGTYKLVELPKGKRPLKCKWVFKLKKDGDCKLVRYKARLVVKGFEQKKGIDFDEIFSPVVKMTSIRTILSLAASLDLEVEQLDVKTAFLHGDLEEEIYMEQPEGFEVAGKKHMVCKLNKSLYGLKQAPRQWYMKFDSFMKSQTYLKTYSDPCVYFKRFSENNFIILLLYVDDMLIVGKDKGLIAKLKGDLSKSFDMKDLGPAQQILGMKIVRERTSRKLWLSQEKYIERVLERFNMKNAKPVSTPLAGH		MSGVKYEVAKFNGDNGFSTWQRRMRDLLIQQGLHKVLDVDSKKPDTMKAEDWADLDERAASAIRLHLSDDVVNNIIDEDTARGIWTRLESLYMSKTLTNKLYLKKQLYALHMSEGTNFLSHLNVFNGLITQLANLGVKIEEEDKAILLLNSLPSSYDNLATTILHGKTTIELKDVTSALLLNEKMRKKPENQGQALITEGRGRSYQRSSNNYGRSGARGKSKNRSKSRVRNCYNCNQPGHFKRDCPNPRKGKGETSGQKNDDNTAAMVQNNDNVVLFINEEEECMHLSGPESEWVVDTAASHHATPVRDLFCRYVAGDFGTVKMGNTSYSKIAGIGDICIKTNVGCTLVLKDVRHVPDLRMNLISGIALDRDGYESYFANQKWRLTKGSLVIAKGVARG…
LTR	Gypsy	Solanum lycopersicum (Lycopersicon esculentum)	Q9ZS84 (T17459)	>sp|Q9ZS84|Q9ZS84:639-815_SOLLC Polyprotein		>sp|Q9ZS84|Q9ZS84_SOLLC Polyprotein		RVT_1 | pfam00078 (cd01647: RT_LTR)
				GLIQPSKAPYGAPVLFQKKQDGTMRMCVDYRALNKATIKNKYSVPLVQDLMDRLSKACWFTKLDLRAGYWQVRIAEGDEPKTTCVTRYGSYEFLVMPFGLTNAPATFCNLMNNVLFDYLDDFVVVYLDDIVIYSRTLEEHVNHLSLVLSQLRKYTLYVKMEKCEFAQQEIKFLGHL		MVKNAELWELARKIESFVGFTEDVLADPTFVDLFTQIIELRVDAEKVQGEIGGYRQNVDNHITEILDFRATTTQKLEGLQKENENLRAELVVLCRAVATLSSTRVESSKVKIPDPKAFSGARSAKELENFIWDMEQYFTAARVPDADKLNITTMYLSGDAKLWWRTRNADDVSAGRPRIDTWDKLIKEMRDQFLPSNASWLARDKLKRLRQTGSVREYIKEFTSVMLDIQNMSDEDKLHNFISGMQGWAQNELRRQNVKDLPGAIAAADSLVDFRTTRPSTDVPSTSKNKKKNEKKGEWRKDSRKENANDKGKAQMKDGKDRPKSKDGNSKGCWTCGGPHLAKSCPNREKVNALLAGNVNQREEDEEIVAAMANPLGLSFNHIMGINNVREISSTSNPH…
LTR	Copia (Ty1)	Saccharomyces cerevisiae	ADB23365.1	>ADB23365.1:681-894 transposon Ty1 TYA-TYB polyprotein [Saccharomyces cerevisiae]		>ADB23365.1 transposon Ty1 TYA-TYB polyprotein [Saccharomyces cerevisiae]		RVT_2 | pfam07727 (cl06662: RVT_2 Superfamily)
				KRVINSMFIFNKKRDGTHKARFVARGDIQHPDTYDSGMQSNTVHHYALMTSLSLALDNNYYITQLDISSAYLYADIKEELYIRPPPHLGMNDKLIRLKKSLYGLKQSGANWYETIKSYLIQQCGMEEVRGWSCVFKNSQVTICLFVDDMVLFSKNLNSNKRIIEKLKMQYDTKIINLGESDEEIQYDILGLEIKYQRGKYMKLGMENSLTEKIP		MLAHANAQTIRYSLKNNTITYFNESDVDWSSAIDYQCPDCLIGKSTKHRHIKGSRLKYQNSYEPFQYLHTDIFGPVHNLPKSAPSYFISFTDETTKFRWVYPLHDRREDSILDVFTTILAFIKNQFQASVLVIQMDRGSEYTNRTLHKFLEKNGITPCYTTTADSRAHGVAERLNRTLLDDCRTQLQCSGLPNHLWFSAIEFSTIVRNSLASPKSKKSASQHAGLAGLDISTLLPFGQPVIVNDHNPNSKIHPRGIPGYALHPSRNSYGYIIYLPSLKKTVDTTNYVILQGKESRLDQFNYDALTFDEDLNRLTASYHSFIASNEIQESNDLNIESDHDFQSDIELHPEQPRNVLSKAVSPTDSTPPSTHTEDSKPISEINLRAPREVDPNISESNILP…
LTR	Gypsy (Ty3)	Saccharomyces cerevisiae	Q99315.3	>sp|Q99315.3|YG31B_YEAST:639-797 RecName: Full=Transposon Ty3-G Gag-Pol polyprotein; AltName: Full=Gag3-Pol3; AltName: Full=Transposon Ty3-1 TYA-TYB polyprotein; Contains: RecName: Full=Capsid protein; Short=CA; AltName: Full=p24; Contains: RecName: Full=Spacer peptide p3; Contains: RecName: Full=Nucleocapsid protein p11; Short=NC; Contains: RecName: Full=Ty3 protease; Short=PR; AltName: Full=p16…		>sp|Q99315.3|YG31B_YEAST RecName: Full=Transposon Ty3-G Gag-Pol polyprotein; AltName: Full=Gag3-Pol3; AltName: Full=Transposon Ty3-1 TYA-TYB polyprotein; Contains: RecName: Full=Capsid protein; Short=CA; AltName: Full=p24; Contains: RecName: Full=Spacer peptide p3; Contains: RecName: Full=Nucleocapsid protein p11; Short=NC; Contains: RecName: Full=Ty3 protease; Short=PR; AltName: Full=p16; Contai…		RVT_1 | pfam00078 (cd01647: RT_LTR)
				VPKKDGTFRLCVDYRTLNKATISDPFPLPRIDNLLSRIGNAQIFTTLDLHSGYHQIPMEPKDRYKTAFVTPSGKYEYTVMPFGLVNAPSTFARYMADTFRDLRFVNVYLDDILIFSESPEEHWKHLDTVLERLKNENLIVKKKKCKFASEETEFLGYSI		MSFMDQIPGGGNYPKLPVECLPNFPIQPSLTFRGRNDSHKLKNFISEIMLNMSMISWPNDASRIVYCRRHLLNPAAQWANDFVQEQGILEITFDTFIQGLYQHFYKPPDINKIFNAITQLSEAKLGIERLNQRFRKIWDRMPPDFMTEKAAIMTYTRLLTKETYNIVRMHKPETLKDAMEEAYQTTALTERFFPGFELDADGDTIIGATTHLQEEYDSDYDSEDNLTQNGYVHTVRTRRSYNKPMSNHRNRRNNNPSREECIKNRLCFYCKKEGHRLNECRARKAVLTDLELESKDQQTPFIKTLPIVHYIAIPEMDNTAEKTIKIQNTKVKTLFDSGSPTSFIRRDIVELLKYEIYETPPLRFRGFVATKSAVTSEAVTIDLKINDLHITLAAYILDN…
LINE	LINE1 (CNL1)	Cryptococcus deneoformans JEC21 (C. neoformans var. neoformans)	XP_571046.1	>XP_571046.1:446-659 conserved hypothetical protein [Cryptococcus neoformans var. neoformans JEC21]		>XP_571046.1 conserved hypothetical protein [Cryptococcus neoformans var. neoformans JEC21]_CNL1		RVT_1 | pfam00078 (cl02808: RT_like Superfamily)
				IPLKKDDGSIRPIAVGELIYRLCAKALIISHFQPDFLLPFQLGVKSIGGVEPIVRLTERVLEGSAGAEFSFLASLDASNAFNRVDRAEMAAAVKTHAPTLWRTCKWAYGDSSDLVCGDKILQSSQGVRQGDPFGPLFFSITLRPTLNALSQSLGPSTQALAYLDDIYLFSNDSQVLSKTTQFLADKQHIIKLNEKKCKLISFDEIRQEGFKMLG		MSLQRAKNARGDPGRCNLCSADYRDLKDHLNKQHSTHFFVPSDLRGSSLVACPRCGTPCSAGTGLSRHQSRYCGLTAPRIRRNRVGNSTNTPRRPPSNTAASPIVLSPSPDRPSPPQPAEVVAGLEPLSEAEEVQEVAQVVAETVDTLEGTRRAPESVPRSAEESGARVRELNMAAPEEEHRGEEESSHTNPTAPAGLENAVSSTLGPSPGTLPSLLPSQECANERFLYLAHLPVRSKPLPNNLVTDFMDAAERCALAYIAQPSDSTLLAFLALPKVGLTQALAPEQPLRPSTFLKQFPHIPWPEQPPARRPPSNIRPDTTKQVIKLVENGRLGAAERVLEEDASVAELDQGVIDQLIAKHPKGPSCPFGNAVGPTPGKAPDIDTIQKALDSFKPDTAP…
LTR	Gypsy (TCN1)	Cryptococcus deneoformans JEC21 (C. neoformans var. neoformans)	XP_571377.1	>XP_571377.1:587-747 hypothetical protein CNF03140 [Cryptococcus neoformans var. neoformans JEC21]		>XP_571377.1 hypothetical protein CNF03140 [Cryptococcus neoformans var. neoformans JEC21]_TCN1		RVT_1 | pfam00078 (cl02808: RT_like Superfamily)
				VKKKDGSLRMCVDYRGINKITIKNRYPLPLIAELLDRLKSAKVFTKIDLRGAYNLLRIKAGEEWKTAFRTRYGHFEYLVMPFGLTNAPASFQHLMNHNFRDLLDIFVIIYLDDILIYSPDLETHQSHVIQVLDRLRQTQLYVKASKCEFHQTSVEFLGFVV		MSGPSTRSGRAVEKVEKGKEVEHTLDDDHNPAGSFNTNPQSDPFTADNTSNDTQTQLEMMRNHIARLEQQKEELTHKLEESKVERQMFDNSEDNEGKNEQELDEEDEEPRSSRDLSAQTPYPEVKREYSRQRTSVPSSRPQEPKVSQPEYYHGQYTKLSTFITQVTMVITLQPSRFPTETSKVLYAGSFLRDTPFLWFQPFVTIDPQPKFMLDFKKFCAELRKNFGDPDEEQTAERQLNTVRQQGSVSSYLATFMRYATLVQWNDEAKKACFYRGLKDDIKDELARLPKAKSFKNLQDMAIRIDSRRYERVLAKRDQQPKAPFNATRSDYTRTSYNNNRPNNFRRFSAANSMPIRSTTANTTFNKEVTPAVNLRAAFVPTLIDSGASTNFIDKRFVQTF…
LTR	Gypsy (TCN2)	Cryptococcus deneoformans JEC21 (C. neoformans var. neoformans)	XP_567971.1	>XP_567971.1:391-550 hypothetical protein CNL04160 [Cryptococcus neoformans var. neoformans JEC21]		>XP_567971.1 hypothetical protein CNL04160 [Cryptococcus neoformans var. neoformans JEC21]		RVT_1 | pfam00078 (cl02808: RT_like Superfamily)
				KKENGKFRFLCDFRGLNSVTVKDRTPVPNIDDILQRAARGKVFAKLDLTDAFFQTLMHEPDIEKTAISTPWGLYEWVVMPQGACNWPATQQRRLNEALRNLISVCCEAYVDDIIIWGATDSDLAKNIRAVLTALRNSGFVCSPSKSKFFVDSVSFLGHVI		MMDVIDDAMLEARFLQVPTRPRHPPTVANVIAPVPAPPLIAKLAPAPSTTTKGHTTQQLDWLDPAKRLPLGDAGRSARAYLQSINACFSCCVVGHHRLICPTRPPSTPPNASASVPVANLVSLADDDESDHHGVFAVDPVTDTLVQDASSALAGSVPLIMVNCRFKADGDTVPALVDCGAGINVIDRAYAEQQGWQGRPIIPVGTKMADNRAGPVVDQEYVVDVIIGDTTYNATPFYAMALGPRYRLILGLQFCRQHRLFDGAERLNHLLNAGGSSYTSLVQLQLNSITPVESPTVSTERHSHSDAILREFADILPANISDVSHYPPICSSTSQVRHRINILPDAMPVARAGFRVPLAWRDTLRQEIEKHCTAGRLRPSSSPWAAPAFLIKKENGKFRF…
LTR	Copia (TCN6)	Cryptococcus deneoformans B-3501A (C. neoformans var. neoformans B-3501A)	XP_777044.1	>XP_777044.1:799-1015 hypothetical protein CNBB2760 [Cryptococcus neoformans var. neoformans B-3501A]		>XP_777044.1 hypothetical protein CNBB2760 [Cryptococcus neoformans var. neoformans B-3501A]		RVT_2 | pfam07727 (cl06662: RVT_2 Superfamily)
				NVWKVVDRAPGQRVLKARWVYTRKIDGTTGKPAAYKARWVAKGFSQKAGIDYNEVFSAVAHKDSIRVFLSLVNHLDMECDQVDIKAAFLNGDLEETIYLEAPEGSDIPANKILLLNKSLYGLRQSPRCFNKALDQWLKSQGLKPTRADPCFYTLDEFKQALNSKFECSDSGPAGYFLGINIYRDRPQKKLYLSQEHYMESLLDCFDMSNCNPAKTPL		MSNNTDNNTSYQGVILTGPQNYAEWELSIKTSLILKDLEIGTPVSLDSMSSKEDKEKYKRSRQAFALLIKSLSPEVQASLPANIRSVETADSSALWEELKSQYSAAVGTRQAQLLQQMWISPVIEGEDPNKRMAEIRSAHAQINSSGENLSDRMLAYAMTLALPESFTTVKQTLWLREPLTSSAVQAAVQAEWTRRSSEEVAMANRVQESHTQGNKSNRRAKPREWTEKWCSIHKVPTHNTRDCSLRKFSNNHSQSGQARVGTATIVRSVKIGNGTILPIAGQGTMTIGATTLQQVLHVPQLQCNLLAVNKVPSGFHWAFSNSKGELFDQSNQVCLSAPFKDGAYSLQVDPSGHAYLVQLADTLSEWHHKLGHLGIEKVVRLAKEGRLGQNNQLKNANA…
LTR	GypsyPi-1	Phytophthora infestans	AAV92918.1	>AAV92918.1:417-578 pol protein [Phytophthora infestans]		>AAV92918.1 pol protein [Phytophthora infestans]		RVT_1 | pfam00078 (cl02808: RT_like Superfamily)
				KPNGKWRLVHAYNKLNNATVPAQTPIPRKDVLLNNMAGSVLYSALDLVDGYYQILMRESDIPLTAVSTPSGMLWEWLVMPQGLSNAPATFNRLVTQLFRPLRTFVQTYFDDIFVHSRAEGGKTAMEVHLGHLRRVLDVMRANKLYANIDKCVFTSPEIKVLG		MDPYDMILGMPWLEKHEPWIDWRGKAIGASRPAQSDRALVSHVPTSVRTRGAREGCQGTKASGRCLGVVDVYDDSEDVLMVAAPRRGAGQVGNLGPQAGNLVPQTAAAVMNTENSVFRVGNRVPLTVAQTITEEEDVGYASCVGNTVPHAVAQTLTEEEGVEHASCVGTTVPHEATSASDVVATTSLDVGSKAPRHRSRRQRRRRRLKSDPNFVPIDVASSDSESRARAPPTRPVEECYHIFDSETGLPVKASGVHLEQLPEVAEILNLEEMTAESFLANLKAGEIAEMVLIRPETTQEELNSSSVLDENVLEDMNKQRQARLGSEILKNPKDPVYPLVTEYADVVNKHPPTQLPPDRGVRHEIDLVPGTKYCVTRQWPLPREQCEVIDAFFAAKAKAG…
LTR	GypsyPi-2	Phytophthora infestans	AY830106.1 (translated)	>GypsyPi-2_AY830106.1_RT-domain_manual_curation				RVT_1 | pfam00078 (cl02808: RT_like Superfamily)
				IRPSYSPWASPVLMIRKPDGGIRFCIDYQRLNAVTIIDCYPMPLIDDILDVLGNAKLFSTMDIASGYWNVPMAADSVEKTAFTCKYGLFEWLVMPFGLCNAVPAFERLMETVLVDLKWRTCLVYLDECVVFSEDFPTHLVRLKQVLERFRSAGFKLKMKKCKWARDQVAFLGHIV
LTR	GypsyPi-3	Phytophthora infestans	AY830104 (translated)	>GypsyPi-3_AY830104.1_RT-domain_manual_curation				RVT_1 | pfam00078 (cl02808: RT_like Superfamily)
				GHVRESTSPHSSPTFCVKKATGGWPIVHAFNKLNDATIPAQTPIPRKDMVLDSMAGSVIYSAIDLTDGFYQILMRTSDVPLTAVSTPSGMLWEWLVMPQGLKNAPATFNRMVSHVLRPLRDFAPSYFDDIFVHSRAEGNLSAVDVHLKHLRQVFQVMRENKLYANLKKCVFCAPEIPVLG
LTR	GypsyPi-4	Phytophthora infestans	AY830107 (translated)	>GypsyPi-4_AY830107.1_RT-domain_manual_curation				RVT_1 | pfam00078 (cl02808: RT_like Superfamily)
				ASLVLMIRKPDGGVRFCINYGKINAVTVKDRYPMPLIDDILDVLGGDQIFSTMDIASGYWNVPMDEGSVAKTAFTCKFGLYEWLVMPFGLCNAVPAFERLMETVLVDLKWRVCLVYLDDCVIFSKDFPTHLVRVRQVLTRFREAGFKLKMKKCHWGQSQVAFLGHI
LTR	CopiaPi-2	Phytophthora infestans	AY830099 (translated)	>CopiaPi-2_AY830099.1_RT-domain_manual_curation				RVT_2 | pfam07727 (cl06662: RVT_2 Superfamily)
				KTWELVPLPTGRRPLGCHWMFDVKYRADGSVDRFKARLVVQGNTQLYGIDYKEVFAPVARYESLLLLLTLATTLGLHLHQMDVSTAFLNGVLSENIYMRQPMGFRKGTENLVCKLKKSLYGLKQAPRIWYEVLNTFLKTLGFFRCKKEHCLYLKRWEINGVQHVLIVCVYVDDLTIAGSHLSSINDLKAKLSDKFTMKDLGELHYLLKMEIKRDSTP
LTR	CopiaPi-3	Phytophthora infestans	AY830100 (translated)	>CopiaPi-3_AY830100.1_RT-domain_manual_curation				RVT_2 | pfam07727 (cl06662: RVT_2 Superfamily)
				MPEEASPVSTMWVYDIKTDHQGYVIRFKSRIVALGNYQRPGIDFKETFAPVARMSSFRLLLALAAQLGLMVYGGDINTAYLNARLEIQQYLRSIEGYPCKINGYVYIVLKALYGLHQSGREWNSELNNWLMKHGMRSLTEPCLYYRFDGDTIMYVLVYVDDILVATNDEQGKKDLFAQLDKEYGIKDQGLLNEYLG
LTR	LINEPi-1	Phytophthora infestans	AY830108 (translated)	>LINEPi-1_AY830108.1_RT-domain_manual_curation				RVT_1 | pfam00078 (cd01650: RT_nLTR_like)
				GGDTSNPLNYRPIALLNTDYKIFTRILAWRVRRHITKLVHENQSGFIPGRNIHANIDLYEAAKIVCSSNEGLEQAQVLMLDFAKAYTTHWMDRTFLMEVLKRKRFPPKFCAIVQAIHSKTAVKFMANGELSRSVNVTSGIRQGCPLAPLLFIIAVDLLYDEIEMTTTIRGIRLEEERDLKVAGYADDTAIYIASSRMQPDAVRAVRRFSDVSGLLLNINKSAAVRLASPESNAAVDTFCHTAEGMEEESLTVPDADEVRYLGHYVG
LTR	Copia (PSCR)	Phytophthora sojae	DQ485162.1 (translated)	>PSCR_Copia-like_DQ485162.1_Psojae				RVT_2 | pfam07727 (cl06662: RVT_2 Superfamily)
				TWEIVDIPTDGNLISAKWVFKLKFDNKGELERFKARLVARGFTQKFGIDFAETFAPVLKIASLRFIVALASQWHAVIRQGDVPNAYLRADLDRPIYMRAPVGLQLPKGKCLLLRKSLYGLKQSGKLWNDTIHRYLLELGFRRSQLDPCLYFRWHEGKLTVLGLYVDDVVVVSQREGDSDWTMQKLADQFQIKDMGPAKKCLGINIEQSDCGIYLHQTANIHGLLAKCGMENSRPVTTP
LTR	Gypsy (GyDi2.1)	Thalassiosira pseudonana	ACA60916.1	>ACA60916.1:380-539 pol protein, partial [Thalassiosira pseudonana]		>ACA60916.1 pol protein, partial [Thalassiosira pseudonana]
				IPKKNGTVRIISDFRELNKRIKRKPFPIPKISTVLQELQGFTYATALDLNMGYYTIRLDPDASKLCTIILPWGKYSYARLPMGVAGSPDLFQSKMSALMANLEYVRTYLDDLLILSKGTFDDHLEKMVEVFERLREAGLRVNAAKSTFATDEIEYLGYIL		DNGLSASVCLTDVERHTSSALLNESIGSKVSPKNNYYTTSSNSKSKSITNTNRPMKGTPTNLNVVDKATLIQMNPDDSESTSMSTKATAVLAVPISAKNAAKYSDPRRMGGKVVKLWRVLLDSGSDGDIVFIQKGSNYVSTKRRISSQRWRTSSGTFHTDKVGDVDILLPEYSNSKYISVKADVVEYDDTRGDQKPTYDLILGVNTMRELGIVLDFDTLKITIDKITLPMRDINSLQRTKDCAKIYENSFFLNYFDTAYEPISTKEMTNSSVEILDAKYEKADLQKIVDEYCSHLTKDQQIQLLRVLEEFEELFDGTLGDWKTSPVQFELKQDAIPYHGKAFPVPFIHKETLMKEVQRLVDLGVLIPQNDSEWGAPTFIIPKKNGTVRIISDFRELNKR…
LTR	Copia (CoDi6.3)	Thalassiosira pseudonana	ACA60905.1	>ACA60905.1:995-1240 gag-pol polyprotein [Thalassiosira pseudonana]		>ACA60905.1 gag-pol polyprotein [Thalassiosira pseudonana]
				RKVWRRVKKSSIPSNRRCVKSKWVFKIKRNGVFRARLVACGYSQIPGVDFSESYSPVANDITIRLLLVAMILFGLSAKIVDVETAFLYGELEEEVYMENPEGLEDSNDDEALLLLTTIYGLVQAARQYYKKARGILRKIGFTGGDVDPCLFVKKSSLGIVFIALYVDDNLLVGHPKAIECAIEQMKRHGLILKVEDDLKDYLSCEIQFSKDKTKAWLGQPHLISNLMSKFGNDVKKLREYKTPGTP		MSSLEQKSIKVIEFTGKDKDWKIWSRKFLAQANRKGYKKLLSGATAIPTESEYTAAAGGSTDAEKLTVKLWQLNELAFEEILLSINGQTKQGKIAFNLVDNCTTAEQPEGNCKIAWERLVHKYAPKTAPSYIQLKKDFANSKLASVDTDPDEWMTDLECLRSEMNKVTIPGKTDMSEVDLIIHILSNLPEEYEVAVSELEEKLKNTYRPLSMETVREKLNSRFERITKNAEAKEEEKALAAFKKQYKGRCSNCGEYGHKSGDCSERDKPSSGTGNKTENRFNGECHYCHKKGHKKEDCRKLKADNAKKQKEQAKTAIDEIDEDDKSVDESIAELGFVGKDPASKKVTFKNVEMDQAETAMVCTIDGAKYPSFTEDTMFGDSGASCHIVNSDNSMYEVEH…
LTR	Copia (CoDi6.5)	Phaeodactylum tricornutum	ACA60907.1	>ACA60907.1:1017-1234 gag-pol polyprotein [Phaeodactylum tricornutum]		>ACA60907.1 gag-pol polyprotein [Phaeodactylum tricornutum]
				RGSWKKVPRSQARKSGKTILPTKWVFKKKDEQDGTTRYKSRIVTKGFMQIPGVDYSESFSPVANDTSVRIGIAKTLANNDWVIEVIDIEAAFLEGQLDRDTYIEWPEGMVKLGFITADESERACIQLTKSMYGNVDAARRFYIEYKKHLTGVPMGMESSEVDPCVFYRKRGNKVCLVAMTHVDDTILFGPKQEIEWFKVGVKKRFNYSDLGKLKKHLG		MSTVDAESKWEGESIRVFPFTGKDKKLWRAWSRKTLAVGKGKKWEKALTQDLNIEELQNKEEELSQDERKSLAMNDAAWNYLVWACQDRAFNIVDKVKDNVAFKAWQMLKKKYEPKEVDAYVQLQEEFQECKMESDKDDPTVFIEELEVINGYMGAIQDKYEKDDVEIISHIFSKLPASYSEFITSQKTKGIKNTSVEDIKDGLEEYWKRTIKTSTKTTATEEKALSVSDGKPKGKGGGRFKGTCNYCGKPGHKAIDCFKRKKEQGENGGNGNGSAKNNGKNKSEVTCFRCKKKGHKSYECPDKDPVTGLFVGGIEDPSEELGWKFTGIAAKYCELAENCVEKDFKSEDGISETVDEMKVETIFNGLTVSSENGAAADKDTYDEAMSVSARPNVTNNDN…
LTR	Copia	Nannochloropsis gaditana	EWM20840.1	>EWM20840.1:521-769 gag-pol polyprotein [Nannochloropsis gaditana]		>EWM20840.1 gag-pol polyprotein [Nannochloropsis gaditana]
				NGTWELTPLPKGERCISSGWVETDKRDQNGVIVRRKARFIAKGYSQEYGYDYLQTYAPVASMTTIRLVLALACILDLELDNMDVDTAYLQSDLEEKVYIKQPHGYEKYGPNGGELVCRLRKSLYGLKQSGRNWHKKIDGWFRGYGFHPSSADPCLYVKFGSSGEMLVVVLYVDDLIIASNSRTMADKFKQAISREFSMKDLKELDWILGMAIKRNREKRIMEISQTGYIDMMLNKFGMTDCKPVLTPME		MGDNDEYRMAIFSGRLEDWDARHYGHVYVANGEKLEVHYIGDWLMDVKHSDDYYGKSCEEANVVSTPELWHQRFGHINYEYLKQMGEIDDTGVPKGIKKPGVCGTCERAKQTKKSFGTKSRERAKEPLELVHTDVLGPVEVESLGGARYAIGFTDDYTRWRVVYPMKHKSESLDCLKRYIQDMNISFRDHKVNTLRGLRSDNGGEYTGVDFKNFCKNHGIRQDFGMPYGPQDNGLAEKSWHILCNMARALRIQAGLGKGFWAEALNTATYIWNRSRNSTLGAGETPYYKMFGKHASVNHFRTFGCKAFVHDTSVRRGKFDDRAVEGILIGYDDIGNNPKCYRIYIPSLGRYIRSGHVTFDEETFPARVRPSNIRVETYHNEEEDDKNSMKTVGAHQEDE…
LTR	Copia (CoLT)	Phytophthora infestans CoLT		>Phytophthora_infestans_Copia-24_PIT-I_1p_repbase_RT-domain_manual_curation		>Phytophthora_infestans_Copia-24_PIT-I_1p_repbase		RVT_2 | pfam07727 (cl06662: RVT_2 Superfamily)
				VFRGAKLPNNQRAVGTKWVFKIKRNADGSIEKYKARLVAKGFVQKYGIDYTFTETFSPVVKYVTLRTIIAVAKFFNWPLDQLDVVTAFLYGLMKEKVFCSVPEGFTVELDDGYDCVELLKAIYGLKQASRVWNETFDEYVRSIGFRVSSYDPCLYIKFTVVDGDCVLMLVYVDDVLVTGSSSMMISEVKKQLKARFEMTDSGKCSFILGIFTEVVDNADGSVTLSQARYINDILERFGMQNCKPAASPV		MSPSTMSSVQDSKISIDKFNGENYATWSRYMRGVFLTFTKSVWNVVNRETTPTFTDSRAKDEYVKSSNVAFGLMLLHMDADYHHVVDDYEFTEAWVAWARLRTLYGGSQKAGRIYLKRQLFSMEMAEGGNILHHCNEVLNISAFTKLSSIGAKMEDEDVAICLLRSLPKSYENVVLNLEMSNAELRTQDVVKVLTNFTEHIKRQGEKTAAVKIEEAAKAFNAERETRRCDYCGKLGHVIDKCWTKQKDEFTNRGGARRGRGGRGANNIDWRNDDDXDYVAFAVSMSTACGVSTGKKFDGTWAFTIDSGATHHICNDKSKFVDINLRDEGVLTVANGQTAKILGVGTVVQQVVLPNFTGNVRNVRIEDALYVPSMNKNLLSVPQINRGGHFKVVFDGSEM…
LTR	Copia (CoLT)	Phytophthora sojae CoLT		>P6497_smrtdenovo_ONT10kb_corrected_contig_38_322956-327751_RT-domain_manual_curation		>P6497_smrtdenovo_ONT10kb_corrected_contig_38_322956-327751(+)		RVT_2 | pfam07727 (cl06662: RVT_2 Superfamily)
				VFRAAKLPNGQRAIDTKWVFKIKRKADGSIEKYKAPLVAKGFKQKYGIDYTETFSPVVKYVTLRMVIAIAKYFGWPLDQLDVVTAFLYGIMKEVVFCVVPEGVELDGDFDCLELVKAIYGLKQASRVWNETFDEFVCSIGFQVSAFDPCLYIKVVDGHCVLVLVYVDDVLITRSSPELIARTKTDLKTRFEMTDSGKCAFVLGIELVDGPDGSVTMCQRRYVDDILKRFAMDECKAVVSPV		MSPSTMSSAQDASTKVSIDKFNGDNYATWNRYMRGVFLTKSTWHVVNHETTPSFTDSRAKDDYVKSSNIAFGLMLLHMDADYHHVVDDCEEAWVAWTRLKTLYGGSQKAGRIYLKRQLFSMEMSEGGNVLHHCNEVLNISAKLSSIGAKMEDEDVAICLLRSLPKSYENVVLNLEMSSAELRSQDVVKVLTNEHIKRQGEKTATVKTENAAKAFNTDRESRQCTNCGKLGHTIDKCWTKQKDENRGPRRGGNGNGRGRGANNAQWRNDDASYNYDYGYDRVAFAVSLECGISTGKNVSGLWAVDSGATHHICNDKAKFAHLIERNEGELSVADGNKAAIMGVGTIVERVVLPNGDERDIEIKNALYVPSMSKNLLSVPQINKSGLFQVVFDSTKMQIAH…
LTR	Copia (CoLT)	Phytophthora citricola CoLT		>Pcitricola_CoLT_Sca60_26953-31785
				VFRAAKLPNGQRAIGTKWVFKIKRKADGSIEKYKARLVAKGFKQKYGIDYTETFSPVVKYVTLRMVIAIAKYFGWPLDQLDVVTAFLYGIMKELVFCAVPEGVDLDGDFDCLELVKAIYGLKQASRVWNETFDEFVCSIGFQVSAFDPCLYIKIVDGHCVLVLVYVDDVLITGSSPELISRTKTDLKTRFEMTDSGKCAFVLGIELVDGPDGSVTMCQRRYVDDILKRFGMDECKAVVSP
LTR	Copia (CoLT)	Bremia_lactucae CoLT		>Brelactucae_CoLT_Sca7_2388-7076
				VFRATKLPAGQHTIGTKWVFKIKRKADGNIDKYKARLVAKGFKQKYGIDYTETFSPVVKCVTLRMVIALTKYFDWTLDQLDVVTAFLYGEMKERVFCAVPEGVDVNKDFDCFELVKAIYGLKQASRVWNDTFHEFVCSIGFQVSDFDPCLYLKIANGECVLLLVYVDDVLVTGSSIEMIAHTKKDLKSRFEMTDSGKCAFVLGIELVDNNDGSVTMCQRRYVDDVLKRFGMSDCKAVISP

### Sheet: S4B File
S4B File - Genomic coordinates of the sequences used for phylogenetic tree in Figure 5D
Location	Contig	Coordinates		strand	full CDS ?	Seq name
CEN	contig_1	420471	425264	+	no	contig_1_420471-425264(+)
CEN	contig_1	426885	431680	+	no	contig_1_426885-431680(+)
CEN	contig_1	433226	438020	+	yes	contig_1_433226-438020(+)_C
CEN	contig_1	440117	444913	-	no	contig_1_440117-444913(-)
CEN	contig_1	552242	561454	-	no	contig_1_552242-561454(-)
CEN	contig_1	573447	578238	+	no	contig_1_573447-578238(+)
NON-CEN	contig_1	767661	772444	-	no	NON-CEN_contig_1_767661-772444(-)
NON-CEN	contig_1	1013819	1018592	-	no	NON-CEN_contig_1_1013819-1018592(-)
NON-CEN	contig_1	1081354	1086121	-	no	NON-CEN_contig_1_1081354-1086121(-)
NON-CEN	contig_10	2064405	2073622	-	no	NON-CEN_contig_10_2064405-2073622(-)
NON-CEN	contig_10	2074559	2079356	+	no	NON-CEN_contig_10_2074559-2079356(+)
NON-CEN	contig_10	2082008	2086812	+	no	NON-CEN_contig_10_2082008-2086812(+)
CEN	contig_10	2286959	2291750	+	no	contig_10_2286959-2291750(+)
CEN	contig_10	2292497	2297286	-	no	contig_10_2292497-2297286(-)
CEN	contig_11	990511	995306	-	no	contig_11_990511-995306(-)
CEN	contig_11	1004869	1009644	+	no	contig_11_1004869-1009644(+)
CEN	contig_11	1060421	1065216	-	no	contig_11_1060421-1065216(-)
CEN	contig_11	1077049	1081834	+	no	contig_11_1077049-1081834(+)
NON-CEN	contig_16	568844	573637	+	no	NON-CEN_contig_16_568844-573637(+)
NON-CEN	contig_18	957476	962270	-	no	NON-CEN_contig_18_957476-962270(-)
CEN	contig_18	1556211	1561005	-	yes	contig_18_1556211-1561005(-)_C
CEN	contig_18	1571544	1576327	+	no	contig_18_1571544-1576327(+)
CEN	contig_18	1609893	1614687	+	yes	contig_18_1609893-1614687(+)_C
CEN	contig_18	1669547	1674342	+	no	contig_18_1669547-1674342(+)
CEN	contig_18	1684802	1689595	-	no	contig_18_1684802-1689595(-)
CEN	contig_18	1704570	1709364	+	yes	contig_18_1704570-1709364(+)_C
CEN	contig_2	4107420	4112214	+	no	contig_2_4107420-4112214(+)
CEN	contig_2	4115186	4119979	+	no	contig_2_4115186-4119979(+)
CEN	contig_2	4147095	4156325	+	no	contig_2_4147095-4156325(+)
CEN	contig_2	4157969	4162764	-	yes	contig_2_4157969-4162764(-)_C
CEN	contig_2	4175075	4179848	+	no	contig_2_4175075-4179848(+)
CEN	contig_2	4180036	4184820	-	no	contig_2_4180036-4184820(-)
CEN	contig_2	4200681	4205478	-	no	contig_2_4200681-4205478(-)
CEN	contig_20	22570	31801	+	no	contig_20_22570-31801(+)
CEN	contig_20	75469	80265	-	no	contig_20_75469-80265(-)
NON-CEN	contig_20	1271914	1276689	+	no	NON-CEN_contig_20_1271914-1276689(+)
CEN	contig_3	3149411	3154204	-	no	contig_3_3149411-3154204(-)
CEN	contig_3	3162911	3167689	-	no	contig_3_3162911-3167689(-)
CEN	contig_3	3173712	3178501	+	no	contig_3_3173712-3178501(+)
CEN	contig_3	3189724	3194507	+	no	contig_3_3189724-3194507(+)
CEN	contig_3	3250461	3255256	-	no	contig_3_3250461-3255256(-)
CEN	contig_3	3260335	3265128	-	no	contig_3_3260335-3265128(-)
CEN	contig_3	3289732	3294529	-	no	contig_3_3289732-3294529(-)
CEN	contig_34	696393	701176	+	no	contig_34_696393-701176(+)
CEN	contig_34	702741	707520	-	no	contig_34_702741-707520(-)
CEN	contig_34	758193	762991	-	no	contig_34_758193-762991(-)
CEN	contig_34	821890	831118	+	no	contig_34_821890-831118(+)
CEN	contig_34	874808	879603	-	no	contig_34_874808-879603(-)
CEN	contig_36	476103	480895	+	no	contig_36_476103-480895(+)
CEN	contig_36	481187	485981	-	no	contig_36_481187-485981(-)
CEN	contig_36	528514	533308	+	yes	contig_36_528514-533308(+)_C
CEN	contig_36	684678	689471	-	no	contig_36_684678-689471(-)
CEN	contig_37	746570	751365	+	no	contig_37_746570-751365(+)
CEN	contig_37	764361	769150	+	no	contig_37_764361-769150(+)
CEN	contig_38	301797	311025	-	no	contig_38_301797-311025(-)
CEN	contig_38	322956	327751	+	yes	contig_38_322956-327751(+)_C
CEN	contig_38	344668	353884	-	no	contig_38_344668-353884(-)
CEN	contig_38	387728	405779	-	no	contig_38_387728-405779(-)
NON-CEN	contig_38	689642	694429	+	no	NON-CEN_contig_38_689642-694429(+)
NON-CEN	contig_4	59146	63934	+	no	NON-CEN_contig_4_59146-63934(+)
CEN	contig_41	152823	157622	-	yes	contig_41_152823-157622(-)_C
CEN	contig_41	162786	167581	-	yes	contig_41_162786-167581(-)_C
CEN	contig_41	266110	270901	+	no	contig_41_266110-270901(+)
CEN	contig_41	291122	295914	-	no	contig_41_291122-295914(-)
NON-CEN	contig_5	2263132	2267917	+	no	NON-CEN_contig_5_2263132-2267917(+)
CEN	contig_51	39297	44086	+	no	contig_51_39297-44086(+)
CEN	contig_51	47605	52379	-	no	contig_51_47605-52379(-)
CEN	contig_51	52434	57225	+	no	contig_51_52434-57225(+)
CEN	contig_51	68631	73407	-	no	contig_51_68631-73407(-)
CEN	contig_51	97621	102404	-	no	contig_51_97621-102404(-)
CEN	contig_51	110603	115377	+	no	contig_51_110603-115377(+)
CEN	contig_51	116861	121639	-	no	contig_51_116861-121639(-)
CEN	contig_51	147083	151876	-	no	contig_51_147083-151876(-)
CEN	contig_57	234727	239490	-	no	contig_57_234727-239490(-)
CEN	contig_57	248566	253335	+	no	contig_57_248566-253335(+)
NON-CEN	contig_65	112473	117267	-	yes	NON-CEN_contig_65_112473-117267(-)_C
CEN	contig_9	27639	32425	-	no	contig_9_27639-32425(-)
CEN	contig_9	83978	88774	-	no	contig_9_83978-88774(-)
CEN	contig_9	150655	155450	-	no	contig_9_150655-155450(-)
NON-CEN	contig_9	639648	644436	-	no	NON-CEN_contig_9_639648-644436(-)
CEN	sca60	26953	31785	-	no	P_citricola_Sca60_26953-31785(-)
