## Supplementary material for "Long transposon-rich centromeres in an oomycete reveal divergence of centromere features in Stramenopila-Alveolata-Rhizaria lineages": S5 File

### Sheet: S5 File
S5 File. Original names of the sorted B. lactucae scaffolds
	Contig names in bold were found to harbor CoLT clusters
		Sorted name	Length	Original name	Corresponding CEN in P. sojae
		Brelac-scaffolds-10k_Sca1	11019207	SHOA01000003.1
		Brelac-scaffolds-10k_Sca2	10715843	SHOA01000004.1	CEN3, CEN5
		Brelac-scaffolds-10k_Sca3	10637511	SHOA01000114.1
		Brelac-scaffolds-10k_Sca4	8565462	SHOA01000118.1	CEN9
		Brelac-scaffolds-10k_Sca5	7832422	SHOA01000026.1	CEN8
		Brelac-scaffolds-10k_Sca6	6237741	SHOA01000018.1
		Brelac-scaffolds-10k_Sca7	6116164	SHOA01000117.1	CEN2
		Brelac-scaffolds-10k_Sca8	5999981	SHOA01000009.1
		Brelac-scaffolds-10k_Sca9	5749033	SHOA01000006.1
		Brelac-scaffolds-10k_Sca10	5599687	SHOA01000002.1
		Brelac-scaffolds-10k_Sca11	5431316	SHOA01000005.1
		Brelac-scaffolds-10k_Sca12	5297416	SHOA01000120.1
		Brelac-scaffolds-10k_Sca13	3498230	SHOA01000113.1
		Brelac-scaffolds-10k_Sca14	3333611	SHOA01000001.1
		Brelac-scaffolds-10k_Sca15	2769251	SHOA01000015.1
		Brelac-scaffolds-10k_Sca16	2515620	SHOA01000045.1
		Brelac-scaffolds-10k_Sca17	2211612	SHOA01000112.1
		Brelac-scaffolds-10k_Sca18	2059801	SHOA01000010.1
		Brelac-scaffolds-10k_Sca19	1911650	SHOA01000013.1
		Brelac-scaffolds-10k_Sca20	1736810	SHOA01000012.1
		Brelac-scaffolds-10k_Sca21	1395110	SHOA01000116.1
		Brelac-scaffolds-10k_Sca22	1334554	SHOA01000115.1
		Brelac-scaffolds-10k_Sca23	922403	SHOA01000014.1
		Brelac-scaffolds-10k_Sca24	666287	SHOA01000121.1
		Brelac-scaffolds-10k_Sca25	378184	SHOA01000119.1
		Brelac-scaffolds-10k_Sca26	275281	SHOA01000019.1
		Brelac-scaffolds-10k_Sca27	242475	SHOA01000111.1
		Brelac-scaffolds-10k_Sca28	152431	SHOA01000008.1
		Brelac-scaffolds-10k_Sca29	99835	SHOA01000011.1
		Brelac-scaffolds-10k_Sca30	89020	SHOA01000021.1
		Brelac-scaffolds-10k_Sca31	73037	SHOA01000016.1
		Brelac-scaffolds-10k_Sca32	71574	SHOA01000047.1
		Brelac-scaffolds-10k_Sca33	63552	SHOA01000017.1
		Brelac-scaffolds-10k_Sca34	60626	SHOA01000007.1
		Brelac-scaffolds-10k_Sca35	46707	SHOA01000020.1
		Brelac-scaffolds-10k_Sca36	46493	SHOA01000022.1
		Brelac-scaffolds-10k_Sca37	44697	SHOA01000023.1
		Brelac-scaffolds-10k_Sca38	29721	SHOA01000024.1
		Brelac-scaffolds-10k_Sca39	28431	SHOA01000025.1
		Brelac-scaffolds-10k_Sca40	24642	SHOA01000027.1
		Brelac-scaffolds-10k_Sca41	23851	SHOA01000028.1
		Brelac-scaffolds-10k_Sca42	23596	SHOA01000029.1
		Brelac-scaffolds-10k_Sca43	22522	SHOA01000030.1
		Brelac-scaffolds-10k_Sca44	22454	SHOA01000031.1
		Brelac-scaffolds-10k_Sca45	19585	SHOA01000032.1
		Brelac-scaffolds-10k_Sca46	19562	SHOA01000033.1
		Brelac-scaffolds-10k_Sca47	18998	SHOA01000034.1
		Brelac-scaffolds-10k_Sca48	18127	SHOA01000035.1
		Brelac-scaffolds-10k_Sca49	17768	SHOA01000036.1
		Brelac-scaffolds-10k_Sca50	17740	SHOA01000037.1
		Brelac-scaffolds-10k_Sca51	17004	SHOA01000038.1
		Brelac-scaffolds-10k_Sca52	16857	SHOA01000039.1
		Brelac-scaffolds-10k_Sca53	15501	SHOA01000040.1
		Brelac-scaffolds-10k_Sca54	14289	SHOA01000041.1
		Brelac-scaffolds-10k_Sca55	13686	SHOA01000042.1
		Brelac-scaffolds-10k_Sca56	13396	SHOA01000043.1
		Brelac-scaffolds-10k_Sca57	13148	SHOA01000044.1
		Brelac-scaffolds-10k_Sca58	12748	SHOA01000046.1
		Brelac-scaffolds-10k_Sca59	11531	SHOA01000048.1
		Brelac-scaffolds-10k_Sca60	10780	SHOA01000049.1
				SHOA01000050.1
				SHOA01000051.1
				SHOA01000052.1
				SHOA01000053.1
				SHOA01000054.1
				SHOA01000055.1
				SHOA01000056.1
				SHOA01000057.1
				SHOA01000058.1
				SHOA01000059.1
				SHOA01000060.1
				SHOA01000061.1
				SHOA01000062.1
				SHOA01000063.1
				SHOA01000064.1
				SHOA01000065.1
				SHOA01000066.1
				SHOA01000067.1
				SHOA01000068.1
				SHOA01000069.1
				SHOA01000070.1
				SHOA01000071.1
				SHOA01000072.1
				SHOA01000073.1
				SHOA01000074.1
				SHOA01000075.1
				SHOA01000076.1
				SHOA01000077.1
				SHOA01000078.1
				SHOA01000079.1
				SHOA01000080.1
				SHOA01000081.1
				SHOA01000082.1
				SHOA01000083.1
				SHOA01000084.1
				SHOA01000085.1
				SHOA01000086.1
				SHOA01000087.1
				SHOA01000088.1
				SHOA01000089.1
				SHOA01000090.1
				SHOA01000091.1
				SHOA01000092.1
				SHOA01000093.1
				SHOA01000094.1
				SHOA01000095.1
				SHOA01000096.1
				SHOA01000097.1
				SHOA01000098.1
				SHOA01000099.1
				SHOA01000100.1
				SHOA01000101.1
				SHOA01000102.1
				SHOA01000103.1
				SHOA01000104.1
				SHOA01000105.1
				SHOA01000106.1
				SHOA01000107.1
				SHOA01000108.1
				SHOA01000109.1
				SHOA01000110.1
