## Supplementary material for "Long transposon-rich centromeres in an oomycete reveal divergence of centromere features in Stramenopila-Alveolata-Rhizaria lineages": S7 File

### Sheet: Sheet1
S7 File CENP-A peaks called by MACS in the 10 contigs that harbor fully assembled centromeres
Regions defined as centromeres are highlighted in bold
* Only fold enrichment > 2 is shown
	Contig	start	end	length (bp)	fold_enrichment *
	contig_1	97139	98119	981	2.3594
	contig_1	99961	100453	493	2.2909
	contig_1	291279	292748	1470	2.28599
	contig_1	356450	356672	223	2.3812
	contig_1	414943	417714	2772	4.27116
	contig_1	418588	418868	281	2.76634
	contig_1	420200	421348	1149	2.44926
	contig_1	422312	424891	2580	2.6633
	contig_1	427480	427911	432	5.16352
	contig_1	428770	431311	2542	2.44991
	contig_1	433664	435304	1641	2.54078
	contig_1	436725	437643	919	2.69372
	contig_1	440502	442341	1840	2.85823
	contig_1	443229	444501	1273	3.17982
	contig_1	448760	449108	349	2.14014
	contig_1	451391	452069	679	2.29334
	contig_1	457853	474378	16526	4.17558
	contig_1	475280	479424	4145	2.57751
	contig_1	481044	483137	2094	2.11036
	contig_1	485504	504448	18945	7.68641
	contig_1	507524	511040	3517	2.64113
	contig_1	513071	520561	7491	3.27843
	contig_1	522548	524983	2436	2.62665
	contig_1	526735	530100	3366	4.08182
	contig_1	532160	534905	2746	5.09187
	contig_1	536763	539513	2751	5.12813
	contig_1	541469	544215	2747	5.09749
	contig_1	546142	548900	2759	5.16102
	contig_1	550918	552232	1315	9.02566
	contig_1	553175	555840	2666	3.4922
	contig_1	557609	560878	3270	4.23664
	contig_1	561870	565160	3291	3.42391
	contig_1	569876	570158	283	2.32465
	contig_1	571114	572669	1556	2.18818
	contig_1	573730	577742	4013	3.516
	contig_1	657025	657870	846	2.15987
	contig_1	702041	705609	3569	2.39502
	contig_1	717724	718240	517	3.3939
	contig_1	768030	770395	2366	3.53333
	contig_1	817971	818477	507	2.39152
	contig_1	840987	841863	877	2.68743
	contig_1	892067	893139	1073	2.29355
	contig_1	1015596	1016740	1145	2.50854
	contig_1	1025826	1026039	214	2.00671
	contig_1	1055319	1058843	3525	2.61946
	contig_1	1081504	1085842	4339	2.32408
	contig_1	1119800	1120182	383	2.4406
	contig_1	1123948	1125278	1331	2.34251
	contig_1	1129445	1129966	522	2.26262
	contig_1	1283607	1284678	1072	2.44609
	contig_1	1432644	1433215	572	2.27983
	contig_1	1438132	1440003	1872	2.66399
	contig_1	1667239	1667996	758	2.29711
	contig_1	1719980	1720262	283	2.39101
	contig_1	1858230	1859740	1511	2.3642
	contig_1	1860721	1861415	695	2.24975
	contig_1	2391917	2392436	520	3.1351
	contig_1	2440164	2441139	976	2.34408
	contig_1	2442428	2444227	1800	2.84967
	contig_1	2453897	2455618	1722	2.56515
	contig_1	2457425	2459278	1854	3.41363
	contig_1	2465727	2468406	2680	3.95393
	contig_1	2746353	2746579	227	2.46934
	contig_1	2895309	2896024	716	2.29953
	contig_1	2931070	2931555	486	2.31665
	contig_1	2952505	2953377	873	2.66176
	contig_1	3155783	3155998	216	2.82562
	contig_1	3181241	3184894	3654	4.24301
	contig_1	3416420	3417371	952	2.90747
	contig_1	3523961	3524393	433	2.42345
	contig_1	3828912	3830323	1412	3.67564
	contig_1	3971848	3972069	222	2.23359
	contig_1	4032193	4033432	1240	5.79877
	contig_1	4226330	4226908	579	2.45431
	contig_1	4637950	4638219	270	2.89972
	contig_1	4863952	4864831	880	2.36663
	contig_1	5446669	5448769	2101	2.56356
	contig_1	5516867	5517193	327	2.75304
	contig_1	5736941	5738631	1691	3.13803
	contig_1	5920595	5920834	240	2.45825
	contig_1	5945082	5945348	267	2.39688
	contig_1	6289754	6290135	382	2.30895
	contig_1	6452428	6454844	2417	2.73003
	contig_2	193791	194033	243	2.3828
	contig_2	196650	197686	1037	2.54683
	contig_2	207123	208944	1822	2.36261
	contig_2	209906	211230	1325	3.07965
	contig_2	1170425	1170697	273	4.29808
	contig_2	1385502	1385742	241	2.69343
	contig_2	1389964	1390291	328	2.98707
	contig_2	1527916	1528127	212	4.07958
	contig_2	1636026	1636288	263	2.87776
	contig_2	1645791	1646140	350	3.19065
	contig_2	1753029	1754978	1950	2.6523
	contig_2	2063933	2064223	291	2.34822
	contig_2	2388139	2388937	799	2.34994
	contig_2	2683550	2684292	743	2.33822
	contig_2	2766316	2766556	241	2.78397
	contig_2	2847419	2847842	424	2.73429
	contig_2	2872198	2873008	811	4.01399
	contig_2	3071288	3072085	798	2.28523
	contig_2	3114678	3116073	1396	2.56557
	contig_2	3120992	3121760	769	2.20618
	contig_2	3126366	3126628	263	2.12661
	contig_2	3306780	3307096	317	2.48718
	contig_2	3694940	3695174	235	2.41868
	contig_2	3994906	3995817	912	2.22577
	contig_2	4101785	4101996	212	2.30944
	contig_2	4104152	4104584	433	2.10681
	contig_2	4105424	4105793	370	3.32511
	contig_2	4108063	4109443	1381	2.45657
	contig_2	4110282	4111960	1679	2.81441
	contig_2	4115855	4122220	6366	2.74016
	contig_2	4123083	4124661	1579	2.51606
	contig_2	4127301	4128505	1205	2.98584
	contig_2	4137119	4138578	1460	2.69659
	contig_2	4148159	4149042	884	2.87111
	contig_2	4150029	4154530	4502	2.51324
	contig_2	4155445	4156049	605	2.66925
	contig_2	4158657	4162265	3609	2.58874
	contig_2	4163444	4163769	326	4.26057
	contig_2	4166243	4167431	1189	2.28102
	contig_2	4170605	4172104	1500	6.30186
	contig_2	4173430	4174896	1467	4.78713
	contig_2	4175767	4178177	2411	3.84821
	contig_2	4179056	4179331	276	2.70422
	contig_2	4180614	4182002	1389	3.56774
	contig_2	4183384	4183697	314	2.70245
	contig_2	4185155	4185363	209	2.11609
	contig_2	4186327	4187717	1391	2.14785
	contig_2	4188796	4189078	283	2.96111
	contig_2	4190873	4205050	14178	3.73026
	contig_2	4207953	4212324	4372	2.51186
	contig_2	4214344	4223367	9024	2.71436
	contig_2	4225170	4261009	35840	11.2897
	contig_2	4262461	4275600	13140	2.46619
	contig_2	4276751	4283118	6368	2.57534
	contig_2	4284209	4287631	3423	2.80176
	contig_2	4292280	4295089	2810	3.03617
	contig_2	4487549	4488377	829	2.3844
	contig_2	4586199	4586531	333	3.00758
	contig_2	4587776	4589543	1768	2.37136
	contig_2	4590875	4592940	2066	2.36579
	contig_2	4667774	4668000	227	2.13304
	contig_2	4762181	4763667	1487	2.41139
	contig_2	4764649	4765636	988	2.68159
	contig_2	4766926	4769578	2653	2.65213
	contig_3	485981	486206	226	2.4072
	contig_3	496467	496819	353	2.26077
	contig_3	518301	518621	321	2.40684
	contig_3	551752	553202	1451	2.86138
	contig_3	569832	570076	245	2.27931
	contig_3	586815	587598	784	2.19353
	contig_3	588514	590357	1844	2.31019
	contig_3	831292	831868	577	2.57026
	contig_3	1140675	1141936	1262	2.51865
	contig_3	1448650	1452607	3958	3.3634
	contig_3	1457398	1457608	211	4.52177
	contig_3	1468819	1469132	314	2.30862
	contig_3	1470216	1470509	294	2.33828
	contig_3	1633578	1635801	2224	2.68144
	contig_3	1761511	1762815	1305	2.72669
	contig_3	1790805	1798062	7258	2.77254
	contig_3	1931776	1932015	240	2.31876
	contig_3	1965375	1965667	293	2.02844
	contig_3	2008366	2009122	757	2.12037
	contig_3	2133927	2134303	377	2.65831
	contig_3	2571867	2572421	555	2.53241
	contig_3	2707477	2708503	1027	2.01781
	contig_3	2898060	2899328	1269	2.58132
	contig_3	3138222	3140301	2080	2.82695
	contig_3	3141766	3143768	2003	2.52247
	contig_3	3145268	3146941	1674	2.84606
	contig_3	3148073	3148299	227	2.45126
	contig_3	3149699	3151634	1936	2.95053
	contig_3	3153521	3154540	1020	2.88164
	contig_3	3155535	3156069	535	2.44266
	contig_3	3157422	3159183	1762	2.55345
	contig_3	3160275	3161747	1473	2.28678
	contig_3	3163279	3163547	269	2.61257
	contig_3	3164501	3165143	643	2.19005
	contig_3	3166252	3166605	354	2.49206
	contig_3	3174221	3175138	918	2.53879
	contig_3	3176278	3176768	491	2.90298
	contig_3	3177829	3178224	396	3.08245
	contig_3	3186508	3187288	781	2.04476
	contig_3	3190761	3191184	424	2.89635
	contig_3	3192469	3192704	236	2.52533
	contig_3	3193577	3197727	4151	3.24366
	contig_3	3198568	3200017	1450	3.98048
	contig_3	3201005	3201284	280	2.93105
	contig_3	3235985	3236260	276	2.91764
	contig_3	3251440	3252307	868	2.51569
	contig_3	3253792	3254977	1186	2.79873
	contig_3	3257824	3262585	4762	2.75222
	contig_3	3263674	3264060	387	2.85071
	contig_3	3265352	3266643	1292	2.66639
	contig_3	3271330	3274367	3038	2.34725
	contig_3	3276545	3276818	274	3.37129
	contig_3	3277662	3279570	1909	2.74865
	contig_3	3280945	3283837	2893	2.48644
	contig_3	3284689	3285736	1048	3.01208
	contig_3	3287094	3293405	6312	3.0637
	contig_3	3294707	3297909	3203	4.6372
	contig_3	3299908	3316876	16969	3.95827
	contig_3	3317942	3368631	50690	5.59751
	contig_3	3369759	3400928	31170	6.2179
	contig_3	3402545	3407620	5076	2.50076
	contig_3	3409675	3410489	815	3.56475
	contig_11	277520	278769	1250	3.67851
	contig_11	371276	373415	2140	2.2742
	contig_11	660725	661287	563	2.20627
	contig_11	697106	697511	406	2.30309
	contig_11	931583	932169	587	2.65427
	contig_11	991465	993847	2383	2.78118
	contig_11	1006343	1009035	2693	2.8865
	contig_11	1060806	1062279	1474	2.49484
	contig_11	1064635	1064851	217	2.2618
	contig_11	1068357	1070013	1657	2.61963
	contig_11	1071606	1073065	1460	3.55698
	contig_11	1077122	1077368	247	2.74757
	contig_11	1079612	1081790	2179	2.8666
	contig_11	1097124	1100416	3293	2.50805
	contig_11	1101303	1105243	3941	2.64297
	contig_11	1106594	1108534	1941	2.51753
	contig_11	1110098	1110562	465	2.21686
	contig_11	1111845	1140546	28702	4.7942
	contig_11	1142818	1147468	4651	3.02397
	contig_11	1149178	1151844	2667	2.64941
	contig_11	1153493	1153960	468	2.13249
	contig_11	1155612	1156702	1091	2.39131
	contig_11	1157732	1158074	343	2.12877
	contig_11	1162790	1166000	3211	2.97441
	contig_11	1167022	1167323	302	2.29569
	contig_11	1168544	1168793	250	2.20384
	contig_11	1170415	1172654	2240	3.25922
	contig_11	1174059	1174302	244	2.41292
	contig_11	1217597	1217870	274	2.20974
	contig_11	1358210	1359318	1109	2.32007
	contig_11	1527512	1528002	491	2.28768
	contig_11	1714948	1717814	2867	2.02797
	contig_11	1720399	1721772	1374	2.0046
	contig_11	1725899	1726155	257	2.0714
	contig_11	1727970	1729292	1323	2.39978
	contig_11	1730159	1730409	251	2.36714
	contig_11	1733359	1734634	1276	2.48452
	contig_11	1735558	1736808	1251	2.03959
	contig_11	1737644	1737886	243	3.48725
	contig_11	1757232	1758078	847	2.22079
	contig_11	2001474	2002211	738	2.52188
	contig_11	2047745	2051071	3327	2.75114
	contig_11	2088995	2089324	330	2.31375
	contig_18	56972	57188	217	2.16669
	contig_18	67786	70458	2673	2.49273
	contig_18	253731	254459	729	2.35541
	contig_18	344994	345323	330	2.53961
	contig_18	648136	648374	239	2.46168
	contig_18	659593	660290	698	2.25705
	contig_18	661513	665068	3556	2.49371
	contig_18	958015	961706	3692	2.51813
	contig_18	1151239	1151452	214	2.64689
	contig_18	1170597	1173172	2576	2.42811
	contig_18	1556371	1558144	1774	2.74102
	contig_18	1559025	1559586	562	2.78155
	contig_18	1564573	1568652	4080	2.77251
	contig_18	1572018	1576040	4023	2.62623
	contig_18	1578285	1581671	3387	2.82562
	contig_18	1582627	1582907	281	2.47788
	contig_18	1584748	1588880	4133	2.3034
	contig_18	1595196	1632418	37223	6.67006
	contig_18	1633914	1638385	4472	3.62542
	contig_18	1641668	1645737	4070	2.69118
	contig_18	1647894	1655635	7742	2.98615
	contig_18	1656682	1659827	3146	2.46761
	contig_18	1661017	1667041	6025	2.42212
	contig_18	1667946	1671569	3624	2.94009
	contig_18	1673500	1674148	649	3.5336
	contig_18	1678521	1681136	2616	2.67771
	contig_18	1685093	1686660	1568	2.62541
	contig_18	1687647	1688850	1204	2.28965
	contig_18	1705332	1706206	875	1.80276
	contig_34	263025	263736	712	2.62814
	contig_34	351892	352150	259	2.49205
	contig_34	362151	362722	572	2.12611
	contig_34	365007	365359	353	2.14874
	contig_34	471870	472444	575	2.25135
	contig_34	479840	480572	733	2.11407
	contig_34	494164	495184	1021	2.47527
	contig_34	504136	504350	215	2.59881
	contig_34	510836	511124	289	3.15943
	contig_34	518139	518641	503	2.19608
	contig_34	524615	525251	637	2.16316
	contig_34	599507	600586	1080	2.17027
	contig_34	635062	635672	611	2.27208
	contig_34	658794	659290	497	2.73942
	contig_34	696890	700987	4098	2.55246
	contig_34	703663	703888	226	2.15662
	contig_34	705176	706192	1017	2.47327
	contig_34	721876	723824	1949	2.37162
	contig_34	726145	730363	4219	2.36783
	contig_34	733204	741659	8456	2.75517
	contig_34	742565	743057	493	2.06986
	contig_34	744072	746711	2640	2.66024
	contig_34	749405	771659	22255	6.67208
	contig_34	772634	773709	1076	2.84687
	contig_34	774779	780181	5403	2.76686
	contig_34	781099	788930	7832	2.59004
	contig_34	790256	799339	9084	2.77271
	contig_34	800567	825420	24854	2.55541
	contig_34	826762	827897	1136	3.02913
	contig_34	829234	830966	1733	2.81758
	contig_34	833152	833427	276	2.26258
	contig_34	834635	835779	1145	2.22969
	contig_34	836781	837233	453	2.28069
	contig_34	875382	876668	1287	2.57675
	contig_34	877536	879955	2420	3.74745
	contig_36	431845	432665	821	2.88353
	contig_36	435082	437014	1933	2.65801
	contig_36	438080	441356	3277	2.39244
	contig_36	443165	444386	1222	2.91047
	contig_36	451586	452675	1090	2.43117
	contig_36	477187	480538	3352	2.72995
	contig_36	481460	481757	298	2.84597
	contig_36	482662	485421	2760	2.34978
	contig_36	487977	488258	282	3.01989
	contig_36	490625	491084	460	3.4035
	contig_36	498699	502062	3364	2.3102
	contig_36	502916	515805	12890	3.83689
	contig_36	517003	576963	59961	5.31609
	contig_36	577900	590474	12575	5.24975
	contig_36	591405	610213	18809	5.70625
	contig_36	612922	613768	847	5.1368
	contig_36	614904	617181	2278	4.71703
	contig_36	619121	619433	313	3.98522
	contig_36	622847	623114	268	3.10993
	contig_36	624608	624837	230	3.26672
	contig_36	625899	626985	1087	3.57192
	contig_36	630497	630767	271	3.80805
	contig_36	633923	635387	1465	2.32425
	contig_36	636353	637555	1203	2.60281
	contig_36	638754	642297	3544	2.66317
	contig_36	643228	643541	314	3.15561
	contig_36	647076	647335	260	3.27155
	contig_36	649876	651555	1680	2.37849
	contig_36	652524	653380	857	2.18348
	contig_36	654496	657130	2635	2.29796
	contig_36	660066	660376	311	3.25907
	contig_36	663854	664160	307	4.06676
	contig_36	680768	682027	1260	2.9132
	contig_36	683646	684176	531	2.87461
	contig_36	685234	685888	655	3.02542
	contig_36	687472	689073	1602	2.74838
	contig_36	691520	691836	317	2.87867
	contig_36	693050	694713	1664	2.24687
	contig_36	698622	699797	1176	2.51089
	contig_36	700675	702291	1617	2.43952
	contig_36	703174	704055	882	3.02292
	contig_36	705418	706403	986	3.38775
	contig_36	748450	748803	354	2.24495
	contig_36	752399	754161	1763	2.8971
	contig_38	82790	83061	272	2.32912
	contig_38	86079	86286	208	2.71846
	contig_38	141629	141971	343	2.16648
	contig_38	302077	305495	3419	2.67657
	contig_38	306529	314751	8223	2.74039
	contig_38	318105	318393	289	1.94689
	contig_38	319296	320259	964	2.14265
	contig_38	323716	327487	3772	2.47615
	contig_38	329311	330997	1687	2.68584
	contig_38	332070	332317	248	2.13934
	contig_38	345123	346901	1779	2.95128
	contig_38	347799	352719	4921	3.09336
	contig_38	353991	354950	960	3.11566
	contig_38	355819	357677	1859	2.56455
	contig_38	360860	362977	2118	2.31263
	contig_38	366546	368034	1489	2.43803
	contig_38	369561	369818	258	2.3475
	contig_38	372373	374039	1667	2.63532
	contig_38	388004	389965	1962	3.38914
	contig_38	390901	392993	2093	2.75733
	contig_38	395335	402334	7000	2.72882
	contig_38	404493	405041	549	2.55677
	contig_38	411278	414592	3315	3.83682
	contig_38	417615	421774	4160	2.77116
	contig_38	425185	429665	4481	2.60454
	contig_38	433978	436063	2086	3.87591
	contig_38	437023	437667	645	2.97129
	contig_38	442968	444613	1646	2.6799
	contig_38	445659	446532	874	2.48561
	contig_38	453842	477238	23397	10.6669
	contig_38	479675	482034	2360	2.63223
	contig_38	482955	484155	1201	2.49387
	contig_38	487361	487640	280	2.33863
	contig_38	488643	489973	1331	6.70653
	contig_38	690125	692365	2241	3.31946
	contig_41	92574	93188	615	2.40217
	contig_41	98916	99526	611	2.42986
	contig_41	153802	157138	3337	2.64712
	contig_41	163729	167097	3369	2.47687
	contig_41	168153	172244	4092	2.35917
	contig_41	174301	178452	4152	2.6112
	contig_41	181315	184545	3231	2.47667
	contig_41	188011	196893	8883	2.27972
	contig_41	197794	206881	9088	2.33771
	contig_41	208241	210885	2645	2.29356
	contig_41	213330	217560	4231	2.52705
	contig_41	219045	233199	14155	5.21263
	contig_41	234362	247231	12870	2.91729
	contig_41	248213	251915	3703	2.44917
	contig_41	255619	256304	686	2.81203
	contig_41	257481	258601	1121	2.18747
	contig_41	260712	261131	420	2.73514
	contig_41	262549	264449	1901	2.74599
	contig_41	266293	267576	1284	8.31176
	contig_41	270049	270295	247	2.95858
	contig_41	275333	278275	2943	2.61595
	contig_41	279230	288413	9184	2.53382
	contig_41	291312	295617	4306	3.44595
	contig_41	300051	301973	1923	2.81936
	contig_41	310191	311939	1749	2.33877
	contig_41	312867	313897	1031	2.54273
	contig_41	319555	323285	3731	2.38988
	contig_41	329657	332884	3228	2.71485
	contig_41	338609	341897	3289	2.64837
	contig_51	36314	36694	381	2.5405
	contig_51	37530	38502	973	2.34939
	contig_51	39442	42020	2579	2.17045
	contig_51	42888	43530	643	2.3446
	contig_51	48160	48896	737	2.48482
	contig_51	50001	50340	340	2.18944
	contig_51	52584	56313	3730	2.46805
	contig_51	60743	64985	4243	3.11659
	contig_51	69544	73124	3581	2.56963
	contig_51	75072	101978	26907	8.02035
	contig_51	103812	107395	3584	3.92742
	contig_51	108580	112576	3997	5.38923
	contig_51	113943	115717	1775	2.88397
	contig_51	116966	119686	2721	4.96933
	contig_51	120567	121359	793	3.95705
	contig_51	122276	123429	1154	2.17434
	contig_51	126805	128053	1249	2.70207
	contig_51	129184	130581	1398	2.86141
	contig_51	131805	135464	3660	2.55912
	contig_51	141807	142029	223	2.40778
	contig_51	142865	146146	3282	2.84241
	contig_51	148409	151438	3030	4.84104
	contig_51	161588	162997	1410	2.15045
	contig_51	170495	171593	1099	2.11308
	contig_51	176257	176551	295	2.38408
	contig_51	181299	181956	658	2.22769
	contig_51	186452	186821	370	1.95177
	contig_51	190900	191271	372	2.28024
	contig_51	321340	321558	219	2.05019
	contig_51	337867	338620	754	2.62048
	contig_51	355615	357943	2329	2.15248
	contig_51	367867	370657	2791	2.227
	contig_51	380037	381718	1682	1.9617
	contig_51	390213	392942	2730	2.04082
	contig_51	403012	404224	1213	2.15546
	contig_51	412596	416322	3727	1.88994
